# Viruses in laboratory *Drosophila* and their impact on host gene expression

**DOI:** 10.1101/2023.07.10.548260

**Authors:** Oumie Kuyateh, Darren J Obbard

**Affiliations:** Institute of Ecology and Evolution, Ashworth Laboratories, Charlotte Auerbach Road, Edinburgh EH9 3FL, UK

**Author notes:** Wellcome Trust Genome Campus, Hinxton, Saffron Walden CB10 1SA (Oumie Kuyateh).

**Keywords:** *Drosophila melanogaster*, virus, immunity, transcriptome, Drosophila C virus, Drosophila A virus, nora virus, galbut virus

## Abstract

*Drosophila melanogaster* has one of the best characterized antiviral immune responses among invertebrates. However, relatively few easily-transmitted natural virus isolates are available, and so many *Drosophila* experiments have been performed using artificial infection routes and artificial host-virus combinations. These may not reflect natural infections, especially for subtle phenotypes such as gene expression. Here, to explore the laboratory virus community and to better understand how natural virus infections induce changes in gene expression, we analyse seven publicly available *D. melanogaster* transcriptomic sequencing libraries that were originally sequenced for projects unrelated to virus infection. We find ten known viruses—including five that have not been experimentally isolated—but no previously unknown viruses. Our analysis of host gene expression found numerous genes were differentially expressed in flies that were naturally infected with a virus. For example, flies infected with nora virus showed patterns of gene expression consistent with intestinal vacuolization and host attempted repair via the upd3 JAK/STAT pathway. We also found marked sex-differences in virus-induced differential gene expression. Our results show that natural virus infection in laboratory *Drosophila* does indeed induce detectable changes in gene expression, suggesting that this may form an important background condition for experimental studies in the laboratory.
