## Supplementary material for "Viruses in laboratory *Drosophila* and their impact on host gene expression": Spreadsheet S4

### Sheet: galbut_Sex_Interaction
GO.ID	term	definition	name.genes_frequency	name.pvalue	name.-log10_pvalue	name.Significant_genes	name.Significant_genes_symbol
GO:0006811	ion transport	The directed movement of charged atoms or small charged molecules into, out of or within a cell, or between cells, by means of some agent such as a transporter or pore.	1.321% (7/530)	0.00602407	2.22	3346208;3354990;37286;39056;41259;43461;47905	dpr3;CG12061;ppk6;CG4476;CG6293;CG14507;l(2)03659
GO:0015711	organic anion transport	The directed movement of organic anions into, out of or within a cell, or between cells, by means of some agent such as a transporter or pore. Organic anions are atoms or small molecules with a negative charge which contain carbon in covalent linkage.	3.093% (3/97)	0.0076301	2.12	41259;43461;47905	CG6293;CG14507;l(2)03659
GO:0015849	organic acid transport	The directed movement of organic acids, any acidic compound containing carbon in covalent linkage, into, out of or within a cell, or between cells, by means of some agent such as a transporter or pore.	3.226% (3/93)	0.00679384	2.17	39056;41259;43461	CG4476;CG6293;CG14507
GO:0040003	chitin-based cuticle development	Synthesis and deposition of a chitin-based noncellular, hardened, or membranous secretion from an epithelial sheet. An example of this process is found in Drosophila melanogaster.	2.525% (5/198)	0.00134589	2.87	35820;36348;38775;40537;40822	Lcp4;Cpr49Ac;Cpr65Ec;TwdlV;Ccp84Ad
GO:0042335	cuticle development	The chemical reactions and pathways resulting in the formation of a cuticle, the outer layer of some animals and plants, which acts to prevent water loss.	2.11% (5/237)	0.00295469	2.53	35820;36348;38775;40537;40822	Lcp4;Cpr49Ac;Cpr65Ec;TwdlV;Ccp84Ad
GO:0045454	cell redox homeostasis	Any process that maintains the redox environment of a cell or compartment within a cell.	10% (2/20)	0.00308491	2.51	32317;36101	BthD;CG12896

### Sheet: Motts_Mill_Sex_Interaction
GO.ID	term	definition	name.genes_frequency	name.pvalue	name.-log10_pvalue	name.Significant_genes	name.Significant_genes_symbol
GO:0001737	establishment of imaginal disc-derived wing hair orientation	Orientation of hairs in the imaginal disc-derived wing along a proximal-distal axis, such that each cell of the wing produces one wing hair which points in a distal direction.	8% (2/25)	0.00891296	2.05	30984;36139	Pgcl;dgo
GO:0003006	developmental process involved in reproduction	A developmental process in which a progressive change in the state of some part of an organism, germline or somatic, specifically contributes to its ability to form offspring.	1.292% (12/929)	0.00596753	2.22	31938;31939;32247;32339;35298;36284;38007;38631;38738;39936;42126;42236	Yp2;Yp1;CG15721;Yp3;nesd;otk2;lov;spo;ndl;Cad74A;Mps1;qin
GO:0007418	ventral midline development	The process whose specific outcome is the progression of the ventral midline over time, from its formation to the mature structure. In protostomes (such as insects, snails and worms) as well as deuterostomes (vertebrates), the midline is an embryonic region that functions in patterning of the adjacent nervous tissue. The ventral midline in insects is a cell population extending along the ventral …	22.222% (2/9)	0.00113461	2.95	38007;41612	lov;sim
GO:0007548	sex differentiation	The establishment of the sex of an organism by physical differentiation.	4.082% (4/98)	0.0023731	2.62	31938;31939;32339;36284	Yp2;Yp1;Yp3;otk2
GO:0022414	reproductive process	A biological process that directly contributes to the process of producing new individuals by one or two organisms. The new individuals inherit some proportion of their genetic material from the parent or parents.	1.127% (14/1242)	0.00962183	2.02	31938;31939;32247;32339;35298;36284;38007;38504;38631;38738;39936;42126;42236;43439	Yp2;Yp1;CG15721;Yp3;nesd;otk2;lov;tipE;spo;ndl;Cad74A;Mps1;qin;yem
GO:0090659	walking behavior	The behavior of an organism relating to the progression of that organism along the ground by the process of lifting and setting down each leg.	12.5% (2/16)	0.00368541	2.43	38007;41612	lov;sim

### Sheet: nora_Sex_Interaction
GO.ID	term	definition	name.genes_frequency	name.pvalue	name.-log10_pvalue	name.Significant_genes	name.Significant_genes_symbol
GO:0000003	reproduction	The production of new individuals that contain some portion of genetic material inherited from one or more parent organisms.	10.96% (161/1469)	6.21797e-05	4.21	12798021;14462415;19835250;19835285;19835757;26067053;26067054;26067356;2768950;30980;31033;31104;31240;31393;31535;317996;318139;318680;318720;31938;31939;31994;32068;32339;32477;326113;326145;326169;326176;326261;32709;32780;32785;32839;32932;3346149;3346203;33478;33481;3355181;33665;33827;34082;34141;34217;34250;34404;34458;34461;34504;34532;34545;34648;34706;34867;34914;34924;34954;34968;3505…	lncRNA:CR43414;lncRNA:CR43862;lncRNA:CR44371;asRNA:TS15;lncRNA:CR45670;kl-3;kl-5;lncRNA:flam;CG33259;y;CG11664;mei-38;Klp3A;CG12179;rux;tut;Mur11Da;HEATR2;Qsox4;Yp2;Yp1;CG9806;sisA;Yp3;CG15641;CG31016;CG31496;CG31883;CG31933;Spn28Db;CG5162;Sh;Dhc16F;Ggt-1;narya;upd3;Acp53C14c;CG3123;CG2975;kl-2;CG15635;Vm26Ab;Spn28Da;mtsh;CG9525;Cks30A;pim;CG31872;CG17097;aurB;CG14913;Gr32a;bru1;kmg;ProtB;Semp1;C…
GO:0000070	mitotic sister chromatid segregation	The cell cycle process in which replicated homologous chromosomes are organized and then physically separated and apportioned to two sets during the mitotic cell cycle. Each replicated chromosome, composed of two sister chromatids, aligns at the cell equator, paired with its homologous partner. One homolog of each morphologic type goes into each of the resulting chromosome sets.	18.852% (23/122)	0.00014136	3.85	32015;32016;32316;33286;34245;34404;34504;34794;35287;35293;36957;37042;37618;38135;38656;38762;38812;39068;39340;40232;44870;53561;59247	feo;sofe;Ndc80;CG14339;borr;pim;aurB;Orc5;barr;neb;Lhr;thr;CycB;Klp61F;mad2;Mis12;eco;Klp67A;CycA;polo;sub;cmet;Zwilch
GO:0000278	mitotic cell cycle	Progression through the phases of the mitotic cell cycle, the most common eukaryotic cell cycle, which canonically comprises four successive phases called G1, S, G2, and M and includes replication of the genome and the subsequent segregation of chromosomes into daughter cells. In some variant cell cycles nuclear replication or nuclear division may not be followed by cell division, or G1 and G2 ph…	11.691% (56/479)	0.00485266	2.31	10178948;31104;31240;31535;31696;32015;32016;32316;32535;33286;33979;34245;34250;34404;34504;34648;34794;34924;34954;34968;35122;35130;35287;35293;35390;35696;36136;36498;36551;36957;37042;37290;37618;38135;38381;38656;38661;38762;38812;39068;39340;39429;39673;40003;40031;40232;40384;40702;41446;42209;43577;44870;44915;48309;53561;59247	Mzt1;mei-38;Klp3A;rux;Nek2;feo;sofe;Ndc80;CG8509;CG14339;sip2;borr;Cks30A;pim;aurB;bru1;Orc5;CycE;twe;fzy;CG10336;Grip71;barr;neb;Mcm10;scra;mms4;mars;Ctf4;Lhr;thr;PCNA;CycB;Klp61F;Asciz;mad2;DNApol-epsilon58;Mis12;eco;Klp67A;CycA;sti;Z600;mus304;bora;polo;SAK;CG2104;aurA;Nup43;spn-A;sub;DNApol-alpha60;mus101;cmet;Zwilch
GO:0000280	nuclear division	The division of a cell nucleus into two nuclei, with DNA and other nuclear contents distributed between the daughter nuclei.	18.033% (55/305)	2.22049e-08	7.65	10178948;31104;31240;31535;31696;32015;32016;32316;32932;33286;34141;34245;34250;34404;34504;34648;34794;34924;34954;34968;35130;35287;35293;35298;35696;35778;36136;36957;37042;37523;37618;38135;38381;38656;38762;38812;39068;39340;39429;39673;40003;40031;40232;40367;40384;41446;42694;42819;43577;44870;45894;47765;53561;59247;7354405	Mzt1;mei-38;Klp3A;rux;Nek2;feo;sofe;Ndc80;narya;CG14339;mtsh;borr;Cks30A;pim;aurB;bru1;Orc5;CycE;twe;fzy;Grip71;barr;neb;nesd;scra;CG8712;mms4;Lhr;thr;mei-S332;CycB;Klp61F;Asciz;mad2;Mis12;eco;Klp67A;CycA;sti;Z600;mus304;bora;polo;sa;SAK;aurA;CG6985;eIF4G2;spn-A;sub;lds;c(3)G;cmet;Zwilch;CG42391
GO:0000819	sister chromatid segregation	The cell cycle process in which sister chromatids are organized and then physically separated and apportioned to two or more sets.	17.647% (24/136)	0.000292185	3.53	32015;32016;32316;33286;34245;34404;34504;34794;35287;35293;36957;37042;37523;37618;38135;38656;38762;38812;39068;39340;40232;44870;53561;59247	feo;sofe;Ndc80;CG14339;borr;pim;aurB;Orc5;barr;neb;Lhr;thr;mei-S332;CycB;Klp61F;mad2;Mis12;eco;Klp67A;CycA;polo;sub;cmet;Zwilch
GO:0001539	cilium or flagellum-dependent cell motility	Cell motility due to movement of eukaryotic cilia or bacterial-type flagella or archaeal-type flagella.	18.182% (12/66)	0.00718616	2.14	26067053;26067054;318680;32785;3355181;38586;40384;40888;40889;42123;42927;49952	kl-3;kl-5;HEATR2;Dhc16F;kl-2;Dnah3;SAK;Mst84Db;Mst84Da;CG14325;ana1;CG17450
GO:0006259	DNA metabolic process	Any cellular metabolic process involving deoxyribonucleic acid. This is one of the two main types of nucleic acid, consisting of a long, unbranched macromolecule formed from one, or more commonly, two, strands of linked deoxyribonucleotides.	12.828% (44/343)	0.00219336	2.66	31104;31139;31240;31497;31934;32837;32932;3346220;33503;33530;34392;34794;34924;34930;35095;35122;35390;35735;35895;36065;36136;36551;36705;36957;37290;37798;37970;38661;40003;40067;40457;41446;41968;42208;42694;42855;42876;43577;44915;45894;47765;48309;5740226;7354405	mei-38;CG14814;Klp3A;CG4078;CG2990;Xrcc2;narya;CG33552;CG3165;gkt;RnrL;Orc5;CycE;Ku80;CG5790;CG10336;Mcm10;phr;FANCI;CG12917;mms4;Ctf4;Pms2;Lhr;PCNA;Nap1;Orc4;DNApol-epsilon58;mus304;CG6839;Ddx1;aurA;mtSSB;WRNexo;CG6985;CG10694;jnj;spn-A;DNApol-alpha60;lds;c(3)G;mus101;ddbt;CG42391
GO:0007017	microtubule-based process	Any cellular process that depends upon or alters the microtubule cytoskeleton, that part of the cytoskeleton comprising microtubules and their associated proteins.	11.765% (58/493)	0.00365781	2.44	10178948;26067053;26067054;31104;31240;31393;318680;31961;32015;32016;32145;32535;32704;32785;33136;33334;3355181;33579;34141;34250;34319;34504;34794;35130;35293;35414;36341;36498;37179;37253;37290;37472;37618;38135;38155;38586;38656;38762;39068;39502;39850;39863;40031;40232;40384;40702;40888;40889;41446;42123;42927;43015;43555;44870;45894;49952;50169;53561	Mzt1;kl-3;kl-5;mei-38;Klp3A;CG12179;HEATR2;CG15306;feo;sofe;BORCS5;CG8509;TTLL1A;Dhc16F;Cp110;halo;kl-2;IFT57;mtsh;Cks30A;CG42366;aurB;Orc5;Grip71;neb;nompB;ana3;mars;CG18190;TTLL6A;PCNA;CG15676;CycB;Klp61F;msd1;Dnah3;mad2;Mis12;Klp67A;Poc1;spd-2;CG13032;bora;polo;SAK;CG2104;Mst84Db;Mst84Da;aurA;CG14325;ana1;TTLL5;Sas-6;sub;lds;CG17450;CG18675;cmet
GO:0007049	cell cycle	The progression of biochemical and morphological phases and events that occur in a cell during successive cell replication or nuclear replication events. Canonically, the cell cycle comprises the replication and segregation of genetic material followed by the division of the cell, but in endocycles or syncytial cells nuclear replication or nuclear division may not be followed by cell division.	11.111% (82/738)	0.00310766	2.51	10178948;31104;31240;31393;31535;31652;31696;31961;32015;32016;32316;32535;32932;33136;33286;33979;34141;34245;34250;34404;34504;34648;34794;34924;34954;34968;35122;35130;35287;35293;35298;35390;35696;35778;36136;36341;36498;36551;36804;36957;37042;37179;37290;37523;37618;38135;38381;38656;38661;38762;38812;39068;39340;39429;39502;39673;39850;40003;40031;40232;40300;40367;40384;40702;41159;41446;…	Mzt1;mei-38;Klp3A;CG12179;rux;nullo;Nek2;CG15306;feo;sofe;Ndc80;CG8509;narya;Cp110;CG14339;sip2;mtsh;borr;Cks30A;pim;aurB;bru1;Orc5;CycE;twe;fzy;CG10336;Grip71;barr;neb;nesd;Mcm10;scra;CG8712;mms4;ana3;mars;Ctf4;krimp;Lhr;thr;CG18190;PCNA;mei-S332;CycB;Klp61F;Asciz;mad2;DNApol-epsilon58;Mis12;eco;Klp67A;CycA;sti;Poc1;Z600;spd-2;mus304;bora;polo;Spc105R;sa;SAK;CG2104;Son;aurA;Nup43;CG6985;eIF4G2;a…
GO:0007051	spindle organization	A process that is carried out at the cellular level which results in the assembly, arrangement of constituent parts, or disassembly of the spindle, the array of microtubules and associated molecules that forms between opposite poles of a eukaryotic cell during DNA segregation and serves to move the duplicated chromosomes apart.	18.182% (24/132)	0.000182972	3.74	10178948;31104;31240;31961;32015;32016;32535;34141;34250;34504;34794;35130;36498;37179;37290;38135;38656;39068;39850;40031;40232;40702;41446;44870	Mzt1;mei-38;Klp3A;CG15306;feo;sofe;CG8509;mtsh;Cks30A;aurB;Orc5;Grip71;mars;CG18190;PCNA;Klp61F;mad2;Klp67A;spd-2;bora;polo;CG2104;aurA;sub
GO:0007052	mitotic spindle organization	A process that is carried out at the cellular level which results in the assembly, arrangement of constituent parts, or disassembly of the microtubule spindle during a mitotic cell cycle.	23.944% (17/71)	4.85088e-05	4.31	10178948;31104;31240;32015;32016;32535;34504;34794;36498;37290;38135;38656;39068;40031;40702;41446;44870	Mzt1;mei-38;Klp3A;feo;sofe;CG8509;aurB;Orc5;mars;PCNA;Klp61F;mad2;Klp67A;bora;CG2104;aurA;sub
GO:0007059	chromosome segregation	The process in which genetic material, in the form of chromosomes, is organized into specific structures and then physically separated and apportioned to two or more sets. In eukaryotes, chromosome segregation begins with the condensation of chromosomes, includes chromosome separation, and ends when chromosomes have completed movement to the spindle poles.	18% (36/200)	6.33018e-06	5.2	31104;31240;31696;32015;32016;32316;32932;33286;34245;34404;34504;34794;35287;35293;35778;36136;36498;36957;37042;37523;37618;38135;38656;38762;38812;39068;39340;40003;40232;40300;42959;44870;47765;53561;59247;7354405	mei-38;Klp3A;Nek2;feo;sofe;Ndc80;narya;CG14339;borr;pim;aurB;Orc5;barr;neb;CG8712;mms4;mars;Lhr;thr;mei-S332;CycB;Klp61F;mad2;Mis12;eco;Klp67A;CycA;mus304;polo;Spc105R;niki;sub;c(3)G;cmet;Zwilch;CG42391
GO:0007088	regulation of mitotic nuclear division	Any process that modulates the frequency, rate or extent of mitosis.	19.231% (10/52)	0.00915983	2.04	31240;31696;33286;34504;38381;38656;39340;39673;40031;59247	Klp3A;Nek2;CG14339;aurB;Asciz;mad2;CycA;Z600;bora;Zwilch
GO:0007096	regulation of exit from mitosis	Any process involved in the progression from anaphase/telophase to G1 that is associated with a conversion from high to low mitotic CDK activity.	40% (4/10)	0.00648027	2.19	31535;34648;34924;39340	rux;bru1;CycE;CycA
GO:0007127	meiosis I	The first meiotic nuclear division in which homologous chromosomes are paired and segregated from each other, producing two haploid daughter nuclei.	21.739% (15/69)	0.000414843	3.38	31104;31240;32932;34250;34968;35130;35778;36136;39068;40003;40367;42694;43577;47765;7354405	mei-38;Klp3A;narya;Cks30A;fzy;Grip71;CG8712;mms4;Klp67A;mus304;sa;CG6985;spn-A;c(3)G;CG42391
GO:0007131	reciprocal meiotic recombination	The cell cycle process in which double strand breaks are formed and repaired through a single or double Holliday junction intermediate. This results in the equal exchange of genetic material between non-sister chromatids in a pair of homologous chromosomes. These reciprocal recombinant products ensure the proper segregation of homologous chromosomes during meiosis I and create genetic diversity.	24.324% (9/37)	0.00258482	2.59	31104;31240;32932;36136;40003;42694;43577;47765;7354405	mei-38;Klp3A;narya;mms4;mus304;CG6985;spn-A;c(3)G;CG42391
GO:0007140	male meiotic nuclear division	A cell cycle process by which the cell nucleus divides as part of a meiotic cell cycle in the male germline.	18.182% (14/77)	0.00385064	2.41	31240;34141;34954;35298;35696;35778;37523;39068;39429;40232;40367;40384;42819;44870	Klp3A;mtsh;twe;nesd;scra;CG8712;mei-S332;Klp67A;sti;polo;sa;SAK;eIF4G2;sub
GO:0007143	female meiotic nuclear division	A cell cycle process by which the cell nucleus divides as part of a meiotic cell cycle in the female germline.	20% (11/55)	0.00471208	2.33	31104;31240;34250;34968;35130;37523;40003;40232;43577;44870;45894	mei-38;Klp3A;Cks30A;fzy;Grip71;mei-S332;mus304;polo;spn-A;sub;lds
GO:0007502	digestive tract mesoderm development	The process whose specific outcome is the progression of the digestive tract mesoderm over time, from its formation to the mature structure. The digestive tract mesoderm is portion of the middle layer of the three primary germ layers of the embryo which will go on to form part of the digestive tract of the organism.	60% (3/5)	0.00494847	2.31	34404;37042;46000	pim;thr;scw
GO:0007600	sensory perception	The series of events required for an organism to receive a sensory stimulus, convert it to a molecular signal, and recognize and characterize the signal. This is a neurological process.	11.878% (43/362)	0.00967604	2.01	117471;117485;117499;2768933;318012;31865;318680;31975;32780;3346204;3346208;34236;34545;34918;35414;35449;35516;35958;36088;36187;36212;36413;36526;37264;37265;37715;37716;3772073;3772206;38935;39324;40991;41006;41007;42007;42415;42506;42540;42568;43341;43488;47080;50296	Gr93c;Gr59a;Gr22c;CheB38b;Or65b;Gr8a;HEATR2;Or9a;Sh;CheB53b;dpr3;Or30a;Gr32a;Or35a;nompB;Ir40a;Or42b;Or45a;Obp46a;Or47a;Or47b;Or49b;stj;Obp56a;Obp56b;Or59b;Or59c;CheB74a;CheA56a;Gr66a;Gr68a;Or85a;Obp85a;Or85b;Gr89a;Ir92a;Obp93a;CheB93a;Gr93a;Or98a;Obp99a;acj6;dpr6
GO:0007606	sensory perception of chemical stimulus	The series of events required for an organism to receive a sensory chemical stimulus, convert it to a molecular signal, and recognize and characterize the signal. This is a neurological process.	15.267% (40/262)	0.000104606	3.98	117471;117485;117499;2768933;318012;31865;31975;32780;3346204;3346208;34236;34545;34918;35449;35516;35958;36088;36187;36212;36413;37264;37265;37715;37716;3772073;3772206;38935;39324;40991;41006;41007;42007;42415;42506;42540;42568;43341;43488;47080;50296	Gr93c;Gr59a;Gr22c;CheB38b;Or65b;Gr8a;Or9a;Sh;CheB53b;dpr3;Or30a;Gr32a;Or35a;Ir40a;Or42b;Or45a;Obp46a;Or47a;Or47b;Or49b;Obp56a;Obp56b;Or59b;Or59c;CheB74a;CheA56a;Gr66a;Gr68a;Or85a;Obp85a;Or85b;Gr89a;Ir92a;Obp93a;CheB93a;Gr93a;Or98a;Obp99a;acj6;dpr6
GO:0007608	sensory perception of smell	The series of events required for an organism to receive an olfactory stimulus, convert it to a molecular signal, and recognize and characterize the signal. Olfaction involves the detection of chemical composition of an organism's ambient medium by chemoreceptors. This is a neurological process.	16.26% (20/123)	0.00252897	2.6	318012;31975;34236;34918;35516;35958;36187;36212;36413;37264;37265;37715;37716;40991;41006;41007;42415;43341;43488;47080	Or65b;Or9a;Or30a;Or35a;Or42b;Or45a;Or47a;Or47b;Or49b;Obp56a;Obp56b;Or59b;Or59c;Or85a;Obp85a;Or85b;Ir92a;Or98a;Obp99a;acj6
GO:0008608	attachment of spindle microtubules to kinetochore	The process in which spindle microtubules become physically associated with the proteins making up the kinetochore complex.	55.556% (5/9)	0.000361639	3.44	32316;37618;39068;40232;40300	Ndc80;CycB;Klp67A;polo;Spc105R
GO:0009593	detection of chemical stimulus	The series of events in which a chemical stimulus is received by a cell and converted into a molecular signal.	17.901% (29/162)	5.46934e-05	4.26	2768714;2768933;318012;31865;31975;33126;3346204;34236;34918;35449;35516;35958;36187;36212;36257;36413;37715;37716;3772073;38935;39324;40991;41007;41654;42007;42415;42540;43341;47080	Ir41a;CheB38b;Or65b;Gr8a;Or9a;Ir20a;CheB53b;Or30a;Or35a;Ir40a;Or42b;Or45a;Or47a;Or47b;Ir48c;Or49b;Or59b;Or59c;CheB74a;Gr66a;Gr68a;Or85a;Or85b;Ir87a;Gr89a;Ir92a;CheB93a;Or98a;acj6
GO:0010171	body morphogenesis	The process in which the anatomical structures of the soma are generated and organized.	28.571% (8/28)	0.0014656	2.83	318093;318586;326223;42075;43201;43209;43210;43212	TwdlY;TwdlR;Twdlalpha;TwdlW;TwdlP;TwdlS;TwdlD;Tb
GO:0010564	regulation of cell cycle process	Any process that modulates a cellular process that is involved in the progression of biochemical and morphological phases and events that occur in a cell during successive cell replication or nuclear replication events.	14.634% (30/205)	0.00147266	2.83	31240;31393;31535;31696;32015;32932;33136;33286;34504;34648;34924;34954;35122;35696;36136;38381;38656;38661;39340;39429;39673;40003;40031;40232;40384;41446;44786;44870;48309;59247	Klp3A;CG12179;rux;Nek2;feo;narya;Cp110;CG14339;aurB;bru1;CycE;twe;CG10336;scra;mms4;Asciz;mad2;DNApol-epsilon58;CycA;sti;Z600;mus304;bora;polo;SAK;aurA;nerfin-1;sub;mus101;Zwilch
GO:0016267	O-glycan processing, core 1	The stepwise addition of carbohydrate or carbohydrate derivative residues to the initially added O-linked residue (usually GalNAc) to form the core 1 O-glycan structure, Gal-beta-(1->3)-GalNAc.	36.364% (4/11)	0.00952491	2.02	33481;33485;35792;5740612	CG2975;CG2983;CG8708;CG34451
GO:0018126	protein hydroxylation	The addition of a hydroxy group to a protein amino acid.	40% (12/30)	2.00905e-06	5.7	326111;326112;326113;40024;40025;40026;40028;43416;43624;43629;43638;5740402	CG31013;PH4alphaSG1;CG31016;CG18234;CG18233;CG18231;CG32199;CG11828;PH4alphaMP;CG9698;CG31021;CG34345
GO:0018208	peptidyl-proline modification	The modification of peptidyl-proline.	29.167% (14/48)	2.09664e-05	4.68	326111;326112;326113;39331;39573;40024;40025;40026;40028;43416;43624;43629;43638;5740402	CG31013;PH4alphaSG1;CG31016;CG10907;CG7768;CG18234;CG18233;CG18231;CG32199;CG11828;PH4alphaMP;CG9698;CG31021;CG34345
GO:0018401	peptidyl-proline hydroxylation to 4-hydroxy-L-proline	The modification of peptidyl-proline to form 4-hydroxy-L-proline; catalyzed by procollagen-proline,2-oxoglutarate-4-dioxygenase.	46.154% (12/26)	3.06218e-07	6.51	326111;326112;326113;40024;40025;40026;40028;43416;43624;43629;43638;5740402	CG31013;PH4alphaSG1;CG31016;CG18234;CG18233;CG18231;CG32199;CG11828;PH4alphaMP;CG9698;CG31021;CG34345
GO:0019236	response to pheromone	Any process that results in a change in state or activity of a cell or an organism (in terms of movement, secretion, enzyme production, gene expression, etc.) as a result of a pheromone stimulus.	23.333% (7/30)	0.00967372	2.01	2768933;3346204;37264;3772073;39324;42540;43488	CheB38b;CheB53b;Obp56a;CheB74a;Gr68a;CheB93a;Obp99a
GO:0019511	peptidyl-proline hydroxylation	The hydroxylation of peptidyl-proline to form peptidyl-hydroxyproline.	44.444% (12/27)	5.09906e-07	6.29	326111;326112;326113;40024;40025;40026;40028;43416;43624;43629;43638;5740402	CG31013;PH4alphaSG1;CG31016;CG18234;CG18233;CG18231;CG32199;CG11828;PH4alphaMP;CG9698;CG31021;CG34345
GO:0019953	sexual reproduction	A type of reproduction that combines the genetic material of two gametes (such as a sperm or egg cell or fungal spores). The gametes have an haploid genome (with a single set of chromosomes, the product of a meiotic division) and combines with one another to produce a zygote (diploid).	10.781% (127/1178)	0.000799252	3.1	12798021;14462415;19835250;19835285;19835757;26067356;2768950;31033;31104;31240;31393;317996;318139;318720;31994;32477;326113;326145;326169;326261;32709;32839;3346149;3346203;33481;33665;33827;34082;34141;34217;34250;34458;34461;34504;34532;34648;34706;34867;34914;34924;34954;34968;35058;35130;35227;35280;35291;35293;35298;35303;35429;35696;35778;36046;36372;36524;36695;36804;36873;36875;36973;37…	lncRNA:CR43414;lncRNA:CR43862;lncRNA:CR44371;asRNA:TS15;lncRNA:CR45670;lncRNA:flam;CG33259;CG11664;mei-38;Klp3A;CG12179;tut;Mur11Da;Qsox4;CG9806;CG15641;CG31016;CG31496;CG31883;Spn28Db;CG5162;Ggt-1;upd3;Acp53C14c;CG2975;CG15635;Vm26Ab;Spn28Da;mtsh;CG9525;Cks30A;CG31872;CG17097;aurB;CG14913;bru1;kmg;ProtB;Semp1;CycE;twe;fzy;qua;Grip71;tj;CG13965;CG10730;neb;nesd;CG10651;CG11630;scra;CG8712;sel;vis…
GO:0022402	cell cycle process	The cellular process that ensures successive accurate and complete genome replication and chromosome segregation.	13.22% (78/590)	1.79475e-05	4.75	10178948;31104;31240;31393;31535;31652;31696;31961;32015;32016;32316;32535;32932;33136;33286;33979;34141;34245;34250;34404;34504;34648;34794;34924;34954;34968;35122;35130;35287;35293;35298;35390;35696;35778;36136;36341;36498;36551;36804;36957;37042;37179;37290;37523;37618;38135;38381;38656;38661;38762;38812;39068;39340;39429;39502;39673;39850;40003;40031;40232;40300;40367;40384;40702;41446;42694;…	Mzt1;mei-38;Klp3A;CG12179;rux;nullo;Nek2;CG15306;feo;sofe;Ndc80;CG8509;narya;Cp110;CG14339;sip2;mtsh;borr;Cks30A;pim;aurB;bru1;Orc5;CycE;twe;fzy;CG10336;Grip71;barr;neb;nesd;Mcm10;scra;CG8712;mms4;ana3;mars;Ctf4;krimp;Lhr;thr;CG18190;PCNA;mei-S332;CycB;Klp61F;Asciz;mad2;DNApol-epsilon58;Mis12;eco;Klp67A;CycA;sti;Poc1;Z600;spd-2;mus304;bora;polo;Spc105R;sa;SAK;CG2104;aurA;CG6985;eIF4G2;ana1;Sas-6;…
GO:0030317	flagellated sperm motility	The directed, self-propelled movement of a cilium (aka flagellum) that contributes to the movement of a flagellated sperm.	23.077% (12/52)	0.000876635	3.06	26067053;26067054;318680;32785;3355181;38586;40384;40888;40889;42123;42927;49952	kl-3;kl-5;HEATR2;Dhc16F;kl-2;Dnah3;SAK;Mst84Db;Mst84Da;CG14325;ana1;CG17450
GO:0031000	response to caffeine	Any process that results in a change in state or activity of a cell or an organism (in terms of movement, secretion, enzyme production, gene expression, etc.) as a result of a caffeine stimulus. Caffeine is an alkaloid found in numerous plant species, where it acts as a natural pesticide that paralyzes and kills certain insects feeding upon them.	50% (3/6)	0.00929089	2.03	38935;42568;42876	Gr66a;Gr93a;jnj
GO:0032053	ciliary basal body organization	A process that is carried out at the cellular level which results in the assembly, arrangement of constituent parts, or disassembly of a ciliary basal body, a short cylindrical array of microtubules and associated proteins found at the base of a eukaryotic cilium (also called flagellum).	50% (4/8)	0.00247063	2.61	33136;36341;42927;43555	Cp110;ana3;ana1;Sas-6
GO:0032465	regulation of cytokinesis	Any process that modulates the frequency, rate or extent of the division of the cytoplasm of a cell and its separation into two daughter cells.	40% (8/20)	0.000107738	3.97	32015;33136;34504;35696;39429;40232;40384;41446	feo;Cp110;aurB;scra;sti;polo;SAK;aurA
GO:0033301	cell cycle comprising mitosis without cytokinesis	A mitotic cell cycle in which mitosis is completed but cytokinesis does not occur, resulting in a cell containing multiple nuclei each with a chromosomal complement of the original ploidy (usually 2N).	25.926% (7/27)	0.00524241	2.28	34250;34954;36551;37618;39340;40003;40384	Cks30A;twe;Ctf4;CycB;CycA;mus304;SAK
GO:0035186	syncytial blastoderm mitotic cell cycle	Mitotic division cycles 10 to 13 of the insect embryo. This is the second phase of the syncytial period where nuclei divide in a common cytoplasm without cytokinesis. The majority of migrating nuclei reach the embryo surface during cycle 10, after which they divide less synchronously than before, and the syncytial blastoderm cycles lengthen progressively.	26.087% (6/23)	0.00929197	2.03	34250;34954;37618;39340;40003;40384	Cks30A;twe;CycB;CycA;mus304;SAK
GO:0035825	homologous recombination	A DNA recombination process that results in the exchange of an equal amount of genetic material between highly homologous DNA molecules.	23.684% (9/38)	0.00314349	2.5	31104;31240;32932;36136;40003;42694;43577;47765;7354405	mei-38;Klp3A;narya;mms4;mus304;CG6985;spn-A;c(3)G;CG42391
GO:0040003	chitin-based cuticle development	Synthesis and deposition of a chitin-based noncellular, hardened, or membranous secretion from an epithelial sheet. An example of this process is found in Drosophila melanogaster.	15.657% (31/198)	0.000389047	3.41	2768918;318093;318586;318997;32198;326223;34270;34846;35819;36188;36191;36192;36523;37299;38511;38773;38775;39223;39814;39815;39831;40352;40355;40408;40534;42075;43201;43208;43209;43210;43212	Cpr31A;TwdlY;TwdlR;Cpr30F;Cpr11A;Twdlalpha;Cpr30B;Cpr35B;Lcp3;Cpr47Ea;Cpr47Ec;Cpr47Ed;Cpr50Ca;Cpr56F;Cpr64Ad;Cpr65Ea;Cpr65Ec;Cpr67Fa1;Cpr72Ea;Cpr72Eb;dsx-c73A;Cpr78Ca;Cpr78Cc;Cpr78E;TwdlF;TwdlW;TwdlP;TwdlH;TwdlS;TwdlD;Tb
GO:0042335	cuticle development	The chemical reactions and pathways resulting in the formation of a cuticle, the outer layer of some animals and plants, which acts to prevent water loss.	15.19% (36/237)	0.000252386	3.6	117361;2768918;30980;318093;318586;318997;32198;326223;34270;34846;35819;36188;36191;36192;36213;36523;37299;38511;38773;38775;39223;39814;39815;39831;40352;40355;40408;40534;42075;43201;43208;43209;43210;43212;44135;44835	FASN2;Cpr31A;y;TwdlY;TwdlR;Cpr30F;Cpr11A;Twdlalpha;Cpr30B;Cpr35B;Lcp3;Cpr47Ea;Cpr47Ec;Cpr47Ed;sha;Cpr50Ca;Cpr56F;Cpr64Ad;Cpr65Ea;Cpr65Ec;Cpr67Fa1;Cpr72Ea;Cpr72Eb;dsx-c73A;Cpr78Ca;Cpr78Cc;Cpr78E;TwdlF;TwdlW;TwdlP;TwdlH;TwdlS;TwdlD;Tb;ect;m
GO:0045005	DNA-templated DNA replication maintenance of fidelity	A DNA metabolic process that prevents or corrects errors to ensure that DNA is replicated accurately. Errors can be corrected either by intrinsic DNA polymerase proofreading activity or via mismatch repair.	26.087% (6/23)	0.00929197	2.03	31934;35122;36136;38661;42208;43577	CG2990;CG10336;mms4;DNApol-epsilon58;WRNexo;spn-A
GO:0045132	meiotic chromosome segregation	The process in which genetic material, in the form of chromosomes, is organized into specific structures and then physically separated and apportioned to two or more sets during M phase of the meiotic cell cycle.	17.91% (12/67)	0.00811467	2.09	31104;31240;32932;35778;36136;37523;38812;39068;40003;44870;47765;7354405	mei-38;Klp3A;narya;CG8712;mms4;mei-S332;eco;Klp67A;mus304;sub;c(3)G;CG42391
GO:0048285	organelle fission	The creation of two or more organelles by division of one organelle.	17.791% (58/326)	1.51167e-08	7.82	10178948;31104;31240;31315;31535;31696;32015;32016;32316;32932;33286;34141;34245;34250;34404;34504;34648;34794;34924;34954;34968;35130;35287;35293;35298;35696;35778;36136;36957;37042;37523;37618;38135;38381;38472;38597;38656;38762;38812;39068;39340;39429;39673;40003;40031;40232;40367;40384;41446;42694;42819;43577;44870;45894;47765;53561;59247;7354405	Mzt1;mei-38;Klp3A;CG16781;rux;Nek2;feo;sofe;Ndc80;narya;CG14339;mtsh;borr;Cks30A;pim;aurB;bru1;Orc5;CycE;twe;fzy;Grip71;barr;neb;nesd;scra;CG8712;mms4;Lhr;thr;mei-S332;CycB;Klp61F;Asciz;Mul1;Gdap1;mad2;Mis12;eco;Klp67A;CycA;sti;Z600;mus304;bora;polo;sa;SAK;aurA;CG6985;eIF4G2;spn-A;sub;lds;c(3)G;cmet;Zwilch;CG42391
GO:0050906	detection of stimulus involved in sensory perception	The series of events involved in sensory perception in which a sensory stimulus is received and converted into a molecular signal.	17.6% (22/125)	0.0005342	3.27	318012;31865;31975;34236;34918;35449;35516;35958;36187;36212;36413;36526;37715;37716;38935;39324;40991;41007;42007;42415;43341;47080	Or65b;Gr8a;Or9a;Or30a;Or35a;Ir40a;Or42b;Or45a;Or47a;Or47b;Or49b;stj;Or59b;Or59c;Gr66a;Gr68a;Or85a;Or85b;Gr89a;Ir92a;Or98a;acj6
GO:0050907	detection of chemical stimulus involved in sensory perception	The series of events in which a chemical stimulus is received and converted into a molecular signal as part of sensory perception.	21% (21/100)	5.42492e-05	4.27	318012;31865;31975;34236;34918;35449;35516;35958;36187;36212;36413;37715;37716;38935;39324;40991;41007;42007;42415;43341;47080	Or65b;Gr8a;Or9a;Or30a;Or35a;Ir40a;Or42b;Or45a;Or47a;Or47b;Or49b;Or59b;Or59c;Gr66a;Gr68a;Or85a;Or85b;Gr89a;Ir92a;Or98a;acj6
GO:0050911	detection of chemical stimulus involved in sensory perception of smell	The series of events involved in the perception of smell in which an olfactory chemical stimulus is received and converted into a molecular signal.	23.188% (16/69)	0.000121025	3.92	318012;31975;34236;34918;35516;35958;36187;36212;36413;37715;37716;40991;41007;42415;43341;47080	Or65b;Or9a;Or30a;Or35a;Or42b;Or45a;Or47a;Or47b;Or49b;Or59b;Or59c;Or85a;Or85b;Ir92a;Or98a;acj6
GO:0051225	spindle assembly	The aggregation, arrangement and bonding together of a set of components to form the spindle, the array of microtubules and associated molecules that serves to move duplicated chromosomes apart.	17.568% (13/74)	0.0070764	2.15	10178948;31961;32015;32016;34141;34250;35130;37179;38135;38656;39068;40232;44870	Mzt1;CG15306;feo;sofe;mtsh;Cks30A;Grip71;CG18190;Klp61F;mad2;Klp67A;polo;sub
GO:0051231	spindle elongation	The cell cycle process in which the distance is lengthened between poles of the spindle.	31.25% (5/16)	0.00768757	2.11	31240;32015;32016;38135;39068	Klp3A;feo;sofe;Klp61F;Klp67A
GO:0051255	spindle midzone assembly	The cell cycle process in which aggregation, arrangement and bonding together of a set of components to form the spindle midzone. The spindle midzone is the area in the center of the spindle where the spindle microtubules from opposite poles overlap.	44.444% (4/9)	0.00415782	2.38	32015;32016;40232;44870	feo;sofe;polo;sub
GO:0051276	chromosome organization	A process that is carried out at the cellular level that results in the assembly, arrangement of constituent parts, or disassembly of chromosomes, structures composed of a very long molecule of DNA and associated proteins that carries hereditary information. This term covers covalent modifications at the molecular level as well as spatial relationships among the major components of a chromosome.	13.269% (41/309)	0.00162598	2.79	31497;32015;32016;32316;32932;33286;34245;34404;34504;34794;34930;35287;35293;35390;35778;36498;36804;36957;37042;37523;37618;37798;38135;38656;38762;38812;39068;39340;40003;40232;40300;40457;40716;41968;43577;44870;47765;53561;5740226;5740599;59247	CG4078;feo;sofe;Ndc80;narya;CG14339;borr;pim;aurB;Orc5;Ku80;barr;neb;Mcm10;CG8712;mars;krimp;Lhr;thr;mei-S332;CycB;Nap1;Klp61F;mad2;Mis12;eco;Klp67A;CycA;mus304;polo;Spc105R;Ddx1;Hat1;mtSSB;spn-A;sub;c(3)G;cmet;ddbt;pgc;Zwilch
GO:0051305	chromosome movement towards spindle pole	The directed movement of chromosomes in the center of the spindle towards the spindle poles, mediated by the shortening of microtubules attached to the chromosomes.	60% (3/5)	0.00494847	2.31	37618;38762;39068	CycB;Mis12;Klp67A
GO:0051321	meiotic cell cycle	Progression through the phases of the meiotic cell cycle, in which canonically a cell replicates to produce four offspring with half the chromosomal content of the progenitor cell via two nuclear divisions.	13.393% (30/224)	0.00565148	2.25	31104;31240;31535;32932;34141;34250;34954;34968;35130;35293;35298;35696;35778;36136;36804;37523;38812;39068;39429;40003;40232;40367;40384;42694;42819;43577;44870;45894;47765;7354405	mei-38;Klp3A;rux;narya;mtsh;Cks30A;twe;fzy;Grip71;neb;nesd;scra;CG8712;mms4;krimp;mei-S332;eco;Klp67A;sti;mus304;polo;sa;SAK;CG6985;eIF4G2;spn-A;sub;lds;c(3)G;CG42391
GO:0051606	detection of stimulus	The series of events in which a stimulus is received by a cell or organism and converted into a molecular signal.	14.403% (35/243)	0.00083125	3.08	2768714;2768933;31246;31645;318012;31865;31975;32780;32901;33126;3346204;34236;34854;34918;35449;35516;35958;36187;36212;36257;36413;36526;37715;37716;3772073;38935;39324;40991;41007;41654;42007;42415;42540;43341;47080	Ir41a;CheB38b;brv3;Inx6;Or65b;Gr8a;Or9a;Sh;Inx5;Ir20a;CheB53b;Or30a;CG42685;Or35a;Ir40a;Or42b;Or45a;Or47a;Or47b;Ir48c;Or49b;stj;Or59b;Or59c;CheB74a;Gr66a;Gr68a;Or85a;Or85b;Ir87a;Gr89a;Ir92a;CheB93a;Or98a;acj6
GO:0051726	regulation of cell cycle	Any process that modulates the rate or extent of progression through the cell cycle.	12.787% (39/305)	0.00401712	2.4	31240;31393;31535;31696;32015;32932;33136;33286;34250;34504;34648;34924;34954;35122;35130;35293;35390;35696;36136;36498;37618;38381;38656;38661;39340;39429;39673;40003;40031;40232;40384;41159;41446;43656;44786;44870;48309;53561;59247	Klp3A;CG12179;rux;Nek2;feo;narya;Cp110;CG14339;Cks30A;aurB;bru1;CycE;twe;CG10336;Grip71;neb;Mcm10;scra;mms4;mars;CycB;Asciz;mad2;DNApol-epsilon58;CycA;sti;Z600;mus304;bora;polo;SAK;Son;aurA;tll;nerfin-1;sub;mus101;cmet;Zwilch
GO:0051783	regulation of nuclear division	Any process that modulates the frequency, rate or extent of nuclear division, the partitioning of the nucleus and its genetic information.	19.298% (11/57)	0.00624735	2.2	31240;31535;31696;33286;34504;38381;38656;39340;39673;40031;59247	Klp3A;rux;Nek2;CG14339;aurB;Asciz;mad2;CycA;Z600;bora;Zwilch
GO:0060285	cilium-dependent cell motility	Cell motility due to the motion of one or more eukaryotic cilia. A eukaryotic cilium is a specialized organelle that consists of a filiform extrusion of the cell surface. Each cilium is bounded by an extrusion of the cytoplasmic (plasma) membrane, and contains a regular longitudinal array of microtubules, anchored basally in a centriole.	18.182% (12/66)	0.00718616	2.14	26067053;26067054;318680;32785;3355181;38586;40384;40888;40889;42123;42927;49952	kl-3;kl-5;HEATR2;Dhc16F;kl-2;Dnah3;SAK;Mst84Db;Mst84Da;CG14325;ana1;CG17450
GO:0060294	cilium movement involved in cell motility	Movement of cilia mediated by motor proteins that contributes to the movement of a cell.	20.69% (12/58)	0.00239337	2.62	26067053;26067054;318680;32785;3355181;38586;40384;40888;40889;42123;42927;49952	kl-3;kl-5;HEATR2;Dhc16F;kl-2;Dnah3;SAK;Mst84Db;Mst84Da;CG14325;ana1;CG17450
GO:0097722	sperm motility	Any process involved in the controlled movement of a sperm cell.	23.077% (12/52)	0.000876635	3.06	26067053;26067054;318680;32785;3355181;38586;40384;40888;40889;42123;42927;49952	kl-3;kl-5;HEATR2;Dhc16F;kl-2;Dnah3;SAK;Mst84Db;Mst84Da;CG14325;ana1;CG17450
GO:0098813	nuclear chromosome segregation	The process in which genetic material, in the form of nuclear chromosomes, is organized into specific structures and then physically separated and apportioned to two or more sets. Nuclear chromosome segregation begins with the condensation of chromosomes, includes chromosome separation, and ends when chromosomes have completed movement to the spindle poles.	18.333% (33/180)	1.02427e-05	4.99	31104;31240;32015;32016;32316;32932;33286;34245;34404;34504;34794;35287;35293;35778;36136;36957;37042;37523;37618;38135;38656;38762;38812;39068;39340;40003;40232;40300;44870;47765;53561;59247;7354405	mei-38;Klp3A;feo;sofe;Ndc80;narya;CG14339;borr;pim;aurB;Orc5;barr;neb;CG8712;mms4;Lhr;thr;mei-S332;CycB;Klp61F;mad2;Mis12;eco;Klp67A;CycA;mus304;polo;Spc105R;sub;c(3)G;cmet;Zwilch;CG42391
GO:0140013	meiotic nuclear division	NA	16.667% (28/168)	0.000258379	3.59	31104;31240;31535;32932;34141;34250;34954;34968;35130;35298;35696;35778;36136;37523;38812;39068;39429;40003;40232;40367;40384;42694;42819;43577;44870;45894;47765;7354405	mei-38;Klp3A;rux;narya;mtsh;Cks30A;twe;fzy;Grip71;nesd;scra;CG8712;mms4;mei-S332;eco;Klp67A;sti;mus304;polo;sa;SAK;CG6985;eIF4G2;spn-A;sub;lds;c(3)G;CG42391
GO:0140014	mitotic nuclear division	NA	19.76% (33/167)	1.89234e-06	5.72	10178948;31240;31535;31696;32015;32016;32316;33286;34245;34404;34504;34648;34794;34924;35287;35293;36957;37042;37618;38135;38381;38656;38762;38812;39068;39340;39673;40031;40232;41446;44870;53561;59247	Mzt1;Klp3A;rux;Nek2;feo;sofe;Ndc80;CG14339;borr;pim;aurB;bru1;Orc5;CycE;barr;neb;Lhr;thr;CycB;Klp61F;Asciz;mad2;Mis12;eco;Klp67A;CycA;Z600;bora;polo;aurA;sub;cmet;Zwilch
GO:0140527	reciprocal homologous recombination	NA	24.324% (9/37)	0.00258482	2.59	31104;31240;32932;36136;40003;42694;43577;47765;7354405	mei-38;Klp3A;narya;mms4;mus304;CG6985;spn-A;c(3)G;CG42391
GO:1902850	microtubule cytoskeleton organization involved in mitosis	NA	18.681% (17/91)	0.00112034	2.95	10178948;31104;31240;32015;32016;32535;34504;34794;36498;37290;38135;38656;39068;40031;40702;41446;44870	Mzt1;mei-38;Klp3A;feo;sofe;CG8509;aurB;Orc5;mars;PCNA;Klp61F;mad2;Klp67A;bora;CG2104;aurA;sub
GO:1903046	meiotic cell cycle process	NA	14.01% (29/207)	0.00338327	2.47	31104;31240;31535;32932;34141;34250;34954;34968;35130;35298;35696;35778;36136;36804;37523;38812;39068;39429;40003;40232;40367;40384;42694;42819;43577;44870;45894;47765;7354405	mei-38;Klp3A;rux;narya;mtsh;Cks30A;twe;fzy;Grip71;nesd;scra;CG8712;mms4;krimp;mei-S332;eco;Klp67A;sti;mus304;polo;sa;SAK;CG6985;eIF4G2;spn-A;sub;lds;c(3)G;CG42391
GO:1903047	mitotic cell cycle process	NA	14.328% (48/335)	0.000111936	3.95	10178948;31104;31240;31535;31696;32015;32016;32316;32535;33286;33979;34245;34404;34504;34648;34794;34924;34954;35122;35287;35293;35696;36136;36498;36957;37042;37290;37618;38135;38381;38656;38661;38762;38812;39068;39340;39429;39673;40003;40031;40232;40702;41446;43577;44870;48309;53561;59247	Mzt1;mei-38;Klp3A;rux;Nek2;feo;sofe;Ndc80;CG8509;CG14339;sip2;borr;pim;aurB;bru1;Orc5;CycE;twe;CG10336;barr;neb;scra;mms4;mars;Lhr;thr;PCNA;CycB;Klp61F;Asciz;mad2;DNApol-epsilon58;Mis12;eco;Klp67A;CycA;sti;Z600;mus304;bora;polo;CG2104;aurA;spn-A;sub;mus101;cmet;Zwilch

### Sheet: Thika_Sex_Interaction
GO.ID	term	definition	name.genes_frequency	name.pvalue	name.-log10_pvalue	name.Significant_genes	name.Significant_genes_symbol
GO:0000003	reproduction	The production of new individuals that contain some portion of genetic material inherited from one or more parent organisms.	0.204% (3/1469)	0.00767249	2.12	318139;33330;41493	Mur11Da;CG31661;CG4066
GO:0002064	epithelial cell development	The process whose specific outcome is the progression of an epithelial cell over time, from its formation to the mature structure. An epithelial cell is a cell usually found in a two-dimensional sheet with a free surface.	0.877% (3/342)	0.00010404	3.98	318139;33330;41493	Mur11Da;CG31661;CG4066
GO:0003006	developmental process involved in reproduction	A developmental process in which a progressive change in the state of some part of an organism, germline or somatic, specifically contributes to its ability to form offspring.	0.323% (3/929)	0.00201427	2.7	318139;33330;41493	Mur11Da;CG31661;CG4066
GO:0007276	gamete generation	The generation and maintenance of gametes in a multicellular organism. A gamete is a haploid reproductive cell.	0.315% (3/952)	0.00216429	2.66	318139;33330;41493	Mur11Da;CG31661;CG4066
GO:0007281	germ cell development	The process whose specific outcome is the progression of an immature germ cell over time, from its formation to the mature structure (gamete). A germ cell is any reproductive cell in a multicellular organism.	0.414% (3/724)	0.000966203	3.01	318139;33330;41493	Mur11Da;CG31661;CG4066
GO:0007292	female gamete generation	Generation of the female gamete; specialised haploid cells produced by meiosis and along with a male gamete takes part in sexual reproduction.	0.464% (3/647)	0.000692867	3.16	318139;33330;41493	Mur11Da;CG31661;CG4066
GO:0007304	chorion-containing eggshell formation	The construction of a chorion-containing eggshell. An example of this is found in Drosophila melanogaster.	2.439% (3/123)	4.8343e-06	5.32	318139;33330;41493	Mur11Da;CG31661;CG4066
GO:0008219	cell death	Any biological process that results in permanent cessation of all vital functions of a cell. A cell should be considered dead when any one of the following molecular or morphological criteria is met: (1) the cell has lost the integrity of its plasma membrane; (2) the cell, including its nucleus, has undergone complete fragmentation into discrete bodies (frequently referred to as apoptotic bodies)…	0.522% (2/383)	0.00643145	2.19	33330;34493	CG31661;CG6508
GO:0009653	anatomical structure morphogenesis	The process in which anatomical structures are generated and organized. Morphogenesis pertains to the creation of form.	0.198% (3/1516)	0.00840447	2.08	318139;33330;41493	Mur11Da;CG31661;CG4066
GO:0009888	tissue development	The process whose specific outcome is the progression of a tissue over time, from its formation to the mature structure.	0.292% (3/1026)	0.00269581	2.57	318139;33330;41493	Mur11Da;CG31661;CG4066
GO:0019953	sexual reproduction	A type of reproduction that combines the genetic material of two gametes (such as a sperm or egg cell or fungal spores). The gametes have an haploid genome (with a single set of chromosomes, the product of a meiotic division) and combines with one another to produce a zygote (diploid).	0.255% (3/1178)	0.00403808	2.39	318139;33330;41493	Mur11Da;CG31661;CG4066
GO:0022412	cellular process involved in reproduction in multicellular organism	A process, occurring at the cellular level, that is involved in the reproductive function of a multicellular organism.	0.349% (3/860)	0.00160525	2.79	318139;33330;41493	Mur11Da;CG31661;CG4066
GO:0022414	reproductive process	A biological process that directly contributes to the process of producing new individuals by one or two organisms. The new individuals inherit some proportion of their genetic material from the parent or parents.	0.242% (3/1242)	0.00471171	2.33	318139;33330;41493	Mur11Da;CG31661;CG4066
GO:0030703	eggshell formation	Construction of the eggshell, a product of the somatic follicle cell epithelium and a structure that supports the egg in a hostile environment, minimizing water loss whilst allowing gas exchanges essential for embryonic respiration.	2.419% (3/124)	4.95383e-06	5.31	318139;33330;41493	Mur11Da;CG31661;CG4066
GO:0030707	ovarian follicle cell development	The process that occurs during oogenesis involving the ovarian follicle cells, somatic cells which surround the germ cells of an ovary. An example of this is found in Drosophila melanogaster.	0.971% (3/309)	7.68336e-05	4.11	318139;33330;41493	Mur11Da;CG31661;CG4066
GO:0030855	epithelial cell differentiation	The process in which a relatively unspecialized cell acquires specialized features of an epithelial cell, any of the cells making up an epithelium.	0.759% (3/395)	0.000159911	3.8	318139;33330;41493	Mur11Da;CG31661;CG4066
GO:0032504	multicellular organism reproduction	The biological process in which new individuals are produced by one or two multicellular organisms. The new individuals inherit some proportion of their genetic material from the parent or parents.	0.264% (3/1135)	0.00362252	2.44	318139;33330;41493	Mur11Da;CG31661;CG4066
GO:0048468	cell development	The process whose specific outcome is the progression of the cell over time, from its formation to the mature structure. Cell development does not include the steps involved in committing a cell to a specific fate.	0.216% (3/1389)	0.00652294	2.19	318139;33330;41493	Mur11Da;CG31661;CG4066
GO:0048477	oogenesis	The complete process of formation and maturation of an ovum or female gamete from a primordial female germ cell. Examples of this process are found in Mus musculus and Drosophila melanogaster.	0.504% (3/595)	0.000540576	3.27	318139;33330;41493	Mur11Da;CG31661;CG4066
GO:0048609	multicellular organismal reproductive process	The process, occurring above the cellular level, that is pertinent to the reproductive function of a multicellular organism. This includes the integrated processes at the level of tissues and organs.	0.308% (3/974)	0.00231442	2.64	318139;33330;41493	Mur11Da;CG31661;CG4066
GO:0048646	anatomical structure formation involved in morphogenesis	The developmental process pertaining to the initial formation of an anatomical structure from unspecified parts. This process begins with the specific processes that contribute to the appearance of the discrete structure and ends when the structural rudiment is recognizable. An anatomical structure is any biological entity that occupies space and is distinguished from its surroundings. Anatomical…	0.559% (3/537)	0.000398758	3.4	318139;33330;41493	Mur11Da;CG31661;CG4066
GO:0060429	epithelium development	The process whose specific outcome is the progression of an epithelium over time, from its formation to the mature structure. An epithelium is a tissue that covers the internal or external surfaces of an anatomical structure.	0.317% (3/947)	0.00213108	2.67	318139;33330;41493	Mur11Da;CG31661;CG4066
