## Supplementary material for "Viruses in laboratory *Drosophila* and their impact on host gene expression": Zip File S1: Metadata_PRJNA305983_Inglebey.txt

Dataset	featureCounts_Sex	Age	Genotype	Replication_Number	Total_Male_Specific_Reads	Total_Female_Specific_Reads	Thika_virus	Thika_virus_Threshold	Thika_virus_Presence	Author_Sex	All_Random_Effects
SAMN04337071	PRJNA305983_Inglebey	Female	Adult	H163	1	122	128999	0	17.67	No	Female	PRJNA305983_Inglebey_H163
SAMN04337072	PRJNA305983_Inglebey	Female	Adult	H163	2	154	221095	0	17.67	No	Female	PRJNA305983_Inglebey_H163
SAMN04337090	PRJNA305983_Inglebey	Female	Adult	H196	2	373	128753	0	17.67	No	Female	PRJNA305983_Inglebey_H196
SAMN04337094	PRJNA305983_Inglebey	Male	Adult	H196	3	379863	2049	0	17.67	No	Male	PRJNA305983_Inglebey_H196
SAMN04337044	PRJNA305983_Inglebey	Male	Adult	H55	1	372018	281	0	17.67	No	Male	PRJNA305983_Inglebey_H55
SAMN04337045	PRJNA305983_Inglebey	Male	Adult	H55	2	364832	141	2	17.67	No	Male	PRJNA305983_Inglebey_H55
SAMN04337046	PRJNA305983_Inglebey	Male	Adult	H55	3	337542	86	0	17.67	No	Male	PRJNA305983_Inglebey_H55
SAMN04337050	PRJNA305983_Inglebey	Male	Adult	H60	1	415648	565	2	17.67	No	Male	PRJNA305983_Inglebey_H60
SAMN04337051	PRJNA305983_Inglebey	Male	Adult	H60	2	566620	251	2	17.67	No	Male	PRJNA305983_Inglebey_H60
SAMN04337052	PRJNA305983_Inglebey	Male	Adult	H60	3	387267	201	2	17.67	No	Male	PRJNA305983_Inglebey_H60
SAMN04337056	PRJNA305983_Inglebey	Male	Adult	H74	1	492981	240	852	17.67	Yes	Male	PRJNA305983_Inglebey_H74
SAMN04337057	PRJNA305983_Inglebey	Male	Adult	H74	2	439085	139	1285	17.67	Yes	Male	PRJNA305983_Inglebey_H74
SAMN04337058	PRJNA305983_Inglebey	Male	Adult	H74	3	233995	240	1767	17.67	Yes	Male	PRJNA305983_Inglebey_H74
SAMN04337091	PRJNA305983_Inglebey	Female	Adult	H196	3	206	148603	0	17.67	No	Female	PRJNA305983_Inglebey_H196
SAMN04337062	PRJNA305983_Inglebey	Male	Adult	H75	1	326505	140	228	17.67	Yes	Male	PRJNA305983_Inglebey_H75
SAMN04337063	PRJNA305983_Inglebey	Male	Adult	H75	2	184576	180	9	17.67	No	Male	PRJNA305983_Inglebey_H75
SAMN04337064	PRJNA305983_Inglebey	Male	Adult	H75	3	332389	95	349	17.67	Yes	Male	PRJNA305983_Inglebey_H75
SAMN04337038	PRJNA305983_Inglebey	Male	Adult	H8	1	339192	68	0	17.67	No	Male	PRJNA305983_Inglebey_H8
SAMN04337039	PRJNA305983_Inglebey	Male	Adult	H8	2	417336	169	0	17.67	No	Male	PRJNA305983_Inglebey_H8
SAMN04337040	PRJNA305983_Inglebey	Male	Adult	H8	3	269673	86	0	17.67	No	Male	PRJNA305983_Inglebey_H8
SAMN04337068	PRJNA305983_Inglebey	Male	Adult	H94	1	326674	192	0	17.67	No	Male	PRJNA305983_Inglebey_H94
SAMN04337069	PRJNA305983_Inglebey	Male	Adult	H94	2	388345	134	2	17.67	No	Male	PRJNA305983_Inglebey_H94
SAMN04337070	PRJNA305983_Inglebey	Male	Adult	H94	3	302545	131	2	17.67	No	Male	PRJNA305983_Inglebey_H94
SAMN04337041	PRJNA305983_Inglebey	Female	Adult	H55	1	116	227791	0	17.67	No	Female	PRJNA305983_Inglebey_H55
SAMN04337042	PRJNA305983_Inglebey	Female	Adult	H55	2	140	271656	0	17.67	No	Female	PRJNA305983_Inglebey_H55
SAMN04337043	PRJNA305983_Inglebey	Female	Adult	H55	3	108	83507	4	17.67	No	Female	PRJNA305983_Inglebey_H55
SAMN04337047	PRJNA305983_Inglebey	Female	Adult	H60	1	116	335143	46	17.67	No	Female	PRJNA305983_Inglebey_H60
SAMN04337048	PRJNA305983_Inglebey	Female	Adult	H60	2	82	212213	0	17.67	No	Female	PRJNA305983_Inglebey_H60
SAMN04337049	PRJNA305983_Inglebey	Female	Adult	H60	3	168	145123	0	17.67	No	Female	PRJNA305983_Inglebey_H60
SAMN04337053	PRJNA305983_Inglebey	Female	Adult	H74	1	79	142692	0	17.67	No	Female	PRJNA305983_Inglebey_H74
SAMN04337054	PRJNA305983_Inglebey	Female	Adult	H74	2	186	135403	0	17.67	No	Female	PRJNA305983_Inglebey_H74
SAMN04337073	PRJNA305983_Inglebey	Female	Adult	H163	3	155	290703	0	17.67	No	Female	PRJNA305983_Inglebey_H163
SAMN04337055	PRJNA305983_Inglebey	Female	Adult	H74	3	108	332691	0	17.67	No	Female	PRJNA305983_Inglebey_H74
SAMN04337059	PRJNA305983_Inglebey	Female	Adult	H75	1	188	102801	0	17.67	No	Female	PRJNA305983_Inglebey_H75
SAMN04337060	PRJNA305983_Inglebey	Female	Adult	H75	2	163	75588	0	17.67	No	Female	PRJNA305983_Inglebey_H75
SAMN04337061	PRJNA305983_Inglebey	Female	Adult	H75	3	147	235934	0	17.67	No	Female	PRJNA305983_Inglebey_H75
SAMN04337035	PRJNA305983_Inglebey	Female	Adult	H8	1	127	3272	2	17.67	No	Female	PRJNA305983_Inglebey_H8
SAMN04337036	PRJNA305983_Inglebey	Female	Adult	H8	2	137	200301	0	17.67	No	Female	PRJNA305983_Inglebey_H8
SAMN04337037	PRJNA305983_Inglebey	Female	Adult	H8	3	115	160276	0	17.67	No	Female	PRJNA305983_Inglebey_H8
SAMN04337065	PRJNA305983_Inglebey	Female	Adult	H94	1	147	207424	0	17.67	No	Female	PRJNA305983_Inglebey_H94
SAMN04337066	PRJNA305983_Inglebey	Female	Adult	H94	2	151	83864	4	17.67	No	Female	PRJNA305983_Inglebey_H94
SAMN04337067	PRJNA305983_Inglebey	Female	Adult	H94	3	173	32600	0	17.67	No	Female	PRJNA305983_Inglebey_H94
SAMN04337077	PRJNA305983_Inglebey	Female	Adult	H169	1	128	122317	0	17.67	No	Female	PRJNA305983_Inglebey_H169
SAMN04337078	PRJNA305983_Inglebey	Female	Adult	H169	2	127	142933	0	17.67	No	Female	PRJNA305983_Inglebey_H169
SAMN04337079	PRJNA305983_Inglebey	Female	Adult	H169	3	197	127783	0	17.67	No	Female	PRJNA305983_Inglebey_H169
SAMN04337083	PRJNA305983_Inglebey	Female	Adult	H184	1	148	101835	0	17.67	No	Female	PRJNA305983_Inglebey_H184
SAMN04337084	PRJNA305983_Inglebey	Female	Adult	H184	2	453	17690	4	17.67	No	Female	PRJNA305983_Inglebey_H184
SAMN04337085	PRJNA305983_Inglebey	Female	Adult	H184	3	145	66792	0	17.67	No	Female	PRJNA305983_Inglebey_H184
SAMN04337074	PRJNA305983_Inglebey	Male	Adult	H163	1	547407	182	211	17.67	Yes	Male	PRJNA305983_Inglebey_H163
SAMN04337089	PRJNA305983_Inglebey	Female	Adult	H196	1	191	173757	2	17.67	No	Female	PRJNA305983_Inglebey_H196
SAMN04337075	PRJNA305983_Inglebey	Male	Adult	H163	2	453956	177	85	17.67	No	Male	PRJNA305983_Inglebey_H163
SAMN04337076	PRJNA305983_Inglebey	Male	Adult	H163	3	460538	226	111	17.67	No	Male	PRJNA305983_Inglebey_H163
SAMN04337080	PRJNA305983_Inglebey	Male	Adult	H169	1	452456	120	90	17.67	No	Male	PRJNA305983_Inglebey_H169
SAMN04337081	PRJNA305983_Inglebey	Male	Adult	H169	2	482845	200	87	17.67	No	Male	PRJNA305983_Inglebey_H169
SAMN04337082	PRJNA305983_Inglebey	Male	Adult	H169	3	446228	184	46	17.67	No	Male	PRJNA305983_Inglebey_H169
SAMN04337086	PRJNA305983_Inglebey	Male	Adult	H184	1	398901	181	571	17.67	Yes	Male	PRJNA305983_Inglebey_H184
SAMN04337087	PRJNA305983_Inglebey	Male	Adult	H184	2	248011	1411	376	17.67	Yes	Male	PRJNA305983_Inglebey_H184
SAMN04337088	PRJNA305983_Inglebey	Male	Adult	H184	3	328519	166	484	17.67	Yes	Male	PRJNA305983_Inglebey_H184
SAMN04337092	PRJNA305983_Inglebey	Male	Adult	H196	1	343976	158	2	17.67	No	Male	PRJNA305983_Inglebey_H196
SAMN04337093	PRJNA305983_Inglebey	Male	Adult	H196	2	468557	269	117	17.67	No	Male	PRJNA305983_Inglebey_H196
