## Supplementary material for "Viruses in laboratory *Drosophila* and their impact on host gene expression": Zip File S1: Metadata_PRJNA325107_Wen.txt

Dataset	Instrument_Model	Body_part	Lead_Exposure	Total_Male_Specific_Reads	Total_Female_Specific_Reads	featureCounts_Sex	Craigies_Hill_virus	nora_virus	DAV	DCV	Thika_virus	Brandeis_virus	Craigies_Hill_virus_Threshold	Craigies_Hill_virus_Presence	nora_virus_Threshold	nora_virus_Presence	DAV_Threshold	DAV_Presence	DCV_Threshold	DCV_Presence	Thika_virus_Threshold	Thika_virus_Presence	Brandeis_virus_Threshold	Brandeis_virus_Presence	Author_Sex	Genotype	All_Random_Effects
SAMN05219453	PRJNA325107_Wen	Illumina HiSeq 2000 sequencing	head	ctrl	2399	12	Male	0	0	2	2	0	0	99.02	No	170.02	No	970.78	No	423882.37	No	3630.22	No	21177.11	No	Male	Unknown_1	PRJNA325107_Wen_ctrl_Unknown_1
SAMN05219454	PRJNA325107_Wen	Illumina HiSeq 2000 sequencing	head	ctrl	2101	12	Male	0	0	13	2	0	2	99.02	No	170.02	No	970.78	No	423882.37	No	3630.22	No	21177.11	No	Male	Unknown_1	PRJNA325107_Wen_ctrl_Unknown_1
SAMN05219455	PRJNA325107_Wen	Illumina HiSeq 2000 sequencing	head	ctrl	312	24	Male	0	0	6	2	4	2	99.02	No	170.02	No	970.78	No	423882.37	No	3630.22	No	21177.11	No	Male	Unknown_1	PRJNA325107_Wen_ctrl_Unknown_1
SAMN05219456	PRJNA325107_Wen	Illumina HiSeq 2000 sequencing	head	ctrl	18759	54	Male	2734	0	2	41	1	0	99.02	Yes	170.02	No	970.78	No	423882.37	No	3630.22	No	21177.11	No	Male	Unknown_1	PRJNA325107_Wen_ctrl_Unknown_1
SAMN05219457	PRJNA325107_Wen	Illumina HiSeq 2000 sequencing	head	ctrl	181	36	Male	4	0	0	24	0	0	99.02	No	170.02	No	970.78	No	423882.37	No	3630.22	No	21177.11	No	Male	Unknown_1	PRJNA325107_Wen_ctrl_Unknown_1
SAMN05219458	PRJNA325107_Wen	Illumina HiSeq 2000 sequencing	head	ctrl	220	18	Male	8	0	1418	2458	0	8	99.02	No	170.02	No	970.78	Yes	423882.37	No	3630.22	No	21177.11	No	Male	Unknown_1	PRJNA325107_Wen_ctrl_Unknown_1
SAMN05219459	PRJNA325107_Wen	Illumina HiSeq 2000 sequencing	head	ctrl	1436	7	Male	0	0	9	715	0	24	99.02	No	170.02	No	970.78	No	423882.37	No	3630.22	No	21177.11	No	Male	Unknown_1	PRJNA325107_Wen_ctrl_Unknown_1
SAMN05219460	PRJNA325107_Wen	Illumina HiSeq 2000 sequencing	head	ctrl	1151	12	Male	0	0	14909	906	8	312	99.02	No	170.02	No	970.78	Yes	423882.37	No	3630.22	No	21177.11	No	Male	Unknown_1	PRJNA325107_Wen_ctrl_Unknown_1
SAMN05219461	PRJNA325107_Wen	Illumina HiSeq 2000 sequencing	head	ctrl	17196	10	Male	2	0	6	831	0	0	99.02	No	170.02	No	970.78	No	423882.37	No	3630.22	No	21177.11	No	Male	Unknown_1	PRJNA325107_Wen_ctrl_Unknown_1
SAMN05219462	PRJNA325107_Wen	Illumina HiSeq 2000 sequencing	head	ctrl	9782	40	Male	0	1	257	431	0	2	99.02	No	170.02	No	970.78	No	423882.37	No	3630.22	No	21177.11	No	Male	Unknown_1	PRJNA325107_Wen_ctrl_Unknown_1
SAMN05219463	PRJNA325107_Wen	Illumina HiSeq 2000 sequencing	head	ctrl	3026	32	Male	4	2	52	123	0	0	99.02	No	170.02	No	970.78	No	423882.37	No	3630.22	No	21177.11	No	Male	Unknown_1	PRJNA325107_Wen_ctrl_Unknown_1
SAMN05219464	PRJNA325107_Wen	Illumina HiSeq 2000 sequencing	head	ctrl	398	12	Male	10	0	144	180	2	2	99.02	No	170.02	No	970.78	No	423882.37	No	3630.22	No	21177.11	No	Male	Unknown_1	PRJNA325107_Wen_ctrl_Unknown_1
SAMN05219465	PRJNA325107_Wen	Illumina HiSeq 2000 sequencing	head	ctrl	1293	36	Male	6	19	0	1799	1959	2	99.02	No	170.02	No	970.78	No	423882.37	No	3630.22	No	21177.11	No	Male	Unknown_1	PRJNA325107_Wen_ctrl_Unknown_1
SAMN05219466	PRJNA325107_Wen	Illumina HiSeq 2000 sequencing	head	ctrl	526	11	Male	0	0	0	662	0	0	99.02	No	170.02	No	970.78	No	423882.37	No	3630.22	No	21177.11	No	Male	Unknown_1	PRJNA325107_Wen_ctrl_Unknown_1
SAMN05219467	PRJNA325107_Wen	Illumina HiSeq 2000 sequencing	head	ctrl	4129	8	Male	0	0	0	10	0	0	99.02	No	170.02	No	970.78	No	423882.37	No	3630.22	No	21177.11	No	Male	Unknown_1	PRJNA325107_Wen_ctrl_Unknown_1
SAMN05219468	PRJNA325107_Wen	Illumina HiSeq 2000 sequencing	head	ctrl	8797	20	Male	0	0	2	4	2	2	99.02	No	170.02	No	970.78	No	423882.37	No	3630.22	No	21177.11	No	Male	Unknown_1	PRJNA325107_Wen_ctrl_Unknown_1
SAMN05219469	PRJNA325107_Wen	Illumina HiSeq 2000 sequencing	head	ctrl	9525	1	Male	581	0	4	4	2	0	99.02	Yes	170.02	No	970.78	No	423882.37	No	3630.22	No	21177.11	No	Male	Unknown_1	PRJNA325107_Wen_ctrl_Unknown_1
SAMN05219470	PRJNA325107_Wen	Illumina HiSeq 2000 sequencing	head	ctrl	3203	30	Male	10	0	2	2	2	6	99.02	No	170.02	No	970.78	No	423882.37	No	3630.22	No	21177.11	No	Male	Unknown_1	PRJNA325107_Wen_ctrl_Unknown_1
SAMN05219471	PRJNA325107_Wen	Illumina HiSeq 2000 sequencing	head	ctrl	597	11	Male	0	4	2	0	0	913	99.02	No	170.02	No	970.78	No	423882.37	No	3630.22	No	21177.11	No	Male	Unknown_1	PRJNA325107_Wen_ctrl_Unknown_1
SAMN05219472	PRJNA325107_Wen	Illumina HiSeq 2000 sequencing	head	ctrl	28696	27	Male	14	0	0	2	0	0	99.02	No	170.02	No	970.78	No	423882.37	No	3630.22	No	21177.11	No	Male	Unknown_1	PRJNA325107_Wen_ctrl_Unknown_1
SAMN05219473	PRJNA325107_Wen	Illumina HiSeq 2000 sequencing	head	ctrl	758	8	Male	4	0	2	14	0	8	99.02	No	170.02	No	970.78	No	423882.37	No	3630.22	No	21177.11	No	Male	Unknown_1	PRJNA325107_Wen_ctrl_Unknown_1
SAMN05219474	PRJNA325107_Wen	Illumina HiSeq 2000 sequencing	head	ctrl	2967	2	Male	0	0	6	4	0	0	99.02	No	170.02	No	970.78	No	423882.37	No	3630.22	No	21177.11	No	Male	Unknown_1	PRJNA325107_Wen_ctrl_Unknown_1
SAMN05219475	PRJNA325107_Wen	Illumina HiSeq 2000 sequencing	head	ctrl	541	28	Male	0	0	2	2	0	0	99.02	No	170.02	No	970.78	No	423882.37	No	3630.22	No	21177.11	No	Male	Unknown_1	PRJNA325107_Wen_ctrl_Unknown_1
SAMN05219476	PRJNA325107_Wen	Illumina HiSeq 2000 sequencing	head	ctrl	1011	2	Male	2	0	0	0	0	4	99.02	No	170.02	No	970.78	No	423882.37	No	3630.22	No	21177.11	No	Male	Unknown_1	PRJNA325107_Wen_ctrl_Unknown_1
SAMN05219477	PRJNA325107_Wen	Illumina HiSeq 2000 sequencing	head	ctrl	399	12	Male	0	0	1264	62	0	4	99.02	No	170.02	No	970.78	Yes	423882.37	No	3630.22	No	21177.11	No	Male	Unknown_1	PRJNA325107_Wen_ctrl_Unknown_1
SAMN05219478	PRJNA325107_Wen	Illumina HiSeq 2000 sequencing	head	ctrl	3969	42	Male	2	0	2	0	0	6	99.02	No	170.02	No	970.78	No	423882.37	No	3630.22	No	21177.11	No	Male	Unknown_1	PRJNA325107_Wen_ctrl_Unknown_1
SAMN05219451	PRJNA325107_Wen	Illumina HiSeq 2000 sequencing	head	ctrl	1340	12	Male	0	2415	0	0	0	0	99.02	No	170.02	Yes	970.78	No	423882.37	No	3630.22	No	21177.11	No	Male	Unknown_1	PRJNA325107_Wen_ctrl_Unknown_1
SAMN05219452	PRJNA325107_Wen	Illumina HiSeq 2000 sequencing	head	ctrl	1253	2	Male	2	0	0	53	25	17	99.02	No	170.02	No	970.78	No	423882.37	No	3630.22	No	21177.11	No	Male	Unknown_1	PRJNA325107_Wen_ctrl_Unknown_1
SAMN05219614	PRJNA325107_Wen	Illumina HiSeq 2000 sequencing	head	ctrl	12964	8	Male	0	0	0	2	0	2820	99.02	No	170.02	No	970.78	No	423882.37	No	3630.22	No	21177.11	No	Male	Unknown_1	PRJNA325107_Wen_ctrl_Unknown_1
SAMN05219615	PRJNA325107_Wen	Illumina HiSeq 2000 sequencing	head	ctrl	622	9	Male	12	0	10	0	21	103	99.02	No	170.02	No	970.78	No	423882.37	No	3630.22	No	21177.11	No	Male	Unknown_1	PRJNA325107_Wen_ctrl_Unknown_1
SAMN05219616	PRJNA325107_Wen	Illumina HiSeq 2000 sequencing	head	ctrl	7031	20	Male	0	0	0	4	0	0	99.02	No	170.02	No	970.78	No	423882.37	No	3630.22	No	21177.11	No	Male	Unknown_1	PRJNA325107_Wen_ctrl_Unknown_1
SAMN05219617	PRJNA325107_Wen	Illumina HiSeq 2000 sequencing	head	ctrl	40163	16	Male	8	2	0	235	274	0	99.02	No	170.02	No	970.78	No	423882.37	No	3630.22	No	21177.11	No	Male	Unknown_1	PRJNA325107_Wen_ctrl_Unknown_1
SAMN05219618	PRJNA325107_Wen	Illumina HiSeq 2000 sequencing	head	ctrl	376	37	Male	0	0	0	5	2	20	99.02	No	170.02	No	970.78	No	423882.37	No	3630.22	No	21177.11	No	Male	Unknown_1	PRJNA325107_Wen_ctrl_Unknown_1
SAMN05219619	PRJNA325107_Wen	Illumina HiSeq 2000 sequencing	head	ctrl	216	20	Male	2	0	380	102	21	4	99.02	No	170.02	No	970.78	No	423882.37	No	3630.22	No	21177.11	No	Male	Unknown_1	PRJNA325107_Wen_ctrl_Unknown_1
SAMN05219620	PRJNA325107_Wen	Illumina HiSeq 2000 sequencing	head	ctrl	1066	10	Male	0	0	12	30	0	2	99.02	No	170.02	No	970.78	No	423882.37	No	3630.22	No	21177.11	No	Male	Unknown_1	PRJNA325107_Wen_ctrl_Unknown_1
SAMN05219621	PRJNA325107_Wen	Illumina HiSeq 2000 sequencing	head	ctrl	170	20	Male	0	0	25	10	74	2117711	99.02	No	170.02	No	970.78	No	423882.37	No	3630.22	No	21177.11	Yes	Male	Unknown_1	PRJNA325107_Wen_ctrl_Unknown_1
SAMN05219622	PRJNA325107_Wen	Illumina HiSeq 2000 sequencing	head	ctrl	742	4	Male	0	0	31	2	363022	768	99.02	No	170.02	No	970.78	No	423882.37	No	3630.22	Yes	21177.11	No	Male	Unknown_1	PRJNA325107_Wen_ctrl_Unknown_1
SAMN05219623	PRJNA325107_Wen	Illumina HiSeq 2000 sequencing	head	ctrl	1226	44	Male	0	0	18	2144	292	269	99.02	No	170.02	No	970.78	No	423882.37	No	3630.22	No	21177.11	No	Male	Unknown_1	PRJNA325107_Wen_ctrl_Unknown_1
SAMN05219624	PRJNA325107_Wen	Illumina HiSeq 2000 sequencing	head	ctrl	1939	35	Male	0	0	21	4	37	255	99.02	No	170.02	No	970.78	No	423882.37	No	3630.22	No	21177.11	No	Male	Unknown_1	PRJNA325107_Wen_ctrl_Unknown_1
SAMN05219625	PRJNA325107_Wen	Illumina HiSeq 2000 sequencing	head	ctrl	148	39	Male	0	0	22	14	43	166	99.02	No	170.02	No	970.78	No	423882.37	No	3630.22	No	21177.11	No	Male	Unknown_1	PRJNA325107_Wen_ctrl_Unknown_1
SAMN05219626	PRJNA325107_Wen	Illumina HiSeq 2000 sequencing	head	ctrl	433	14	Male	0	0	97078	2	48	290	99.02	No	170.02	No	970.78	Yes	423882.37	No	3630.22	No	21177.11	No	Male	Unknown_1	PRJNA325107_Wen_ctrl_Unknown_1
SAMN05219627	PRJNA325107_Wen	Illumina HiSeq 2000 sequencing	head	ctrl	1131	14	Male	0	0	52	921	22814	11	99.02	No	170.02	No	970.78	No	423882.37	No	3630.22	Yes	21177.11	No	Male	Unknown_1	PRJNA325107_Wen_ctrl_Unknown_1
SAMN05219628	PRJNA325107_Wen	Illumina HiSeq 2000 sequencing	head	ctrl	3470	13	Male	0	0	0	12	2	2	99.02	No	170.02	No	970.78	No	423882.37	No	3630.22	No	21177.11	No	Male	Unknown_1	PRJNA325107_Wen_ctrl_Unknown_1
SAMN05219629	PRJNA325107_Wen	Illumina HiSeq 2000 sequencing	head	ctrl	2720	17	Male	2	0	0	13	4	0	99.02	No	170.02	No	970.78	No	423882.37	No	3630.22	No	21177.11	No	Male	Unknown_1	PRJNA325107_Wen_ctrl_Unknown_1
SAMN05219630	PRJNA325107_Wen	Illumina HiSeq 2000 sequencing	head	ctrl	1767	144	Male	0	0	102	24	159	32	99.02	No	170.02	No	970.78	No	423882.37	No	3630.22	No	21177.11	No	Male	Unknown_1	PRJNA325107_Wen_ctrl_Unknown_1
SAMN05219631	PRJNA325107_Wen	Illumina HiSeq 2000 sequencing	head	ctrl	1559	37	Male	0	0	4	2	7	2	99.02	No	170.02	No	970.78	No	423882.37	No	3630.22	No	21177.11	No	Male	Unknown_1	PRJNA325107_Wen_ctrl_Unknown_1
SAMN05219632	PRJNA325107_Wen	Illumina HiSeq 2000 sequencing	head	ctrl	25346	20	Male	2	0	20	19	38	24	99.02	No	170.02	No	970.78	No	423882.37	No	3630.22	No	21177.11	No	Male	Unknown_1	PRJNA325107_Wen_ctrl_Unknown_1
SAMN05219633	PRJNA325107_Wen	Illumina HiSeq 2000 sequencing	head	ctrl	6863	55	Male	922	0	8	21	2166	30	99.02	Yes	170.02	No	970.78	No	423882.37	No	3630.22	No	21177.11	No	Male	Unknown_1	PRJNA325107_Wen_ctrl_Unknown_1
SAMN05219634	PRJNA325107_Wen	Illumina HiSeq 2000 sequencing	head	ctrl	7297	41	Male	0	0	0	0	4	2	99.02	No	170.02	No	970.78	No	423882.37	No	3630.22	No	21177.11	No	Male	Unknown_1	PRJNA325107_Wen_ctrl_Unknown_1
SAMN05219635	PRJNA325107_Wen	Illumina HiSeq 2000 sequencing	head	ctrl	14544	10	Male	2	0	0	15	0	0	99.02	No	170.02	No	970.78	No	423882.37	No	3630.22	No	21177.11	No	Male	Unknown_1	PRJNA325107_Wen_ctrl_Unknown_1
SAMN05219636	PRJNA325107_Wen	Illumina HiSeq 2000 sequencing	head	ctrl	5053	4	Male	0	0	2	37	1	2	99.02	No	170.02	No	970.78	No	423882.37	No	3630.22	No	21177.11	No	Male	Unknown_1	PRJNA325107_Wen_ctrl_Unknown_1
SAMN05219637	PRJNA325107_Wen	Illumina HiSeq 2000 sequencing	head	ctrl	9341	100	Male	0	0	2	0	0	2	99.02	No	170.02	No	970.78	No	423882.37	No	3630.22	No	21177.11	No	Male	Unknown_1	PRJNA325107_Wen_ctrl_Unknown_1
SAMN05219638	PRJNA325107_Wen	Illumina HiSeq 2000 sequencing	head	ctrl	427	4	Male	0	27	0	2	0	2	99.02	No	170.02	No	970.78	No	423882.37	No	3630.22	No	21177.11	No	Male	Unknown_1	PRJNA325107_Wen_ctrl_Unknown_1
SAMN05219639	PRJNA325107_Wen	Illumina HiSeq 2000 sequencing	head	ctrl	3063	13	Male	0	2	2	4	0	2	99.02	No	170.02	No	970.78	No	423882.37	No	3630.22	No	21177.11	No	Male	Unknown_1	PRJNA325107_Wen_ctrl_Unknown_1
SAMN05219640	PRJNA325107_Wen	Illumina HiSeq 2000 sequencing	head	ctrl	549	28	Male	0	0	0	42	0	12	99.02	No	170.02	No	970.78	No	423882.37	No	3630.22	No	21177.11	No	Male	Unknown_1	PRJNA325107_Wen_ctrl_Unknown_1
SAMN05219641	PRJNA325107_Wen	Illumina HiSeq 2000 sequencing	head	ctrl	2878	13	Male	0	0	2	2	2	2	99.02	No	170.02	No	970.78	No	423882.37	No	3630.22	No	21177.11	No	Male	Unknown_1	PRJNA325107_Wen_ctrl_Unknown_1
SAMN05219642	PRJNA325107_Wen	Illumina HiSeq 2000 sequencing	head	ctrl	441	80	Male	2	0	16	4	0	12	99.02	No	170.02	No	970.78	No	423882.37	No	3630.22	No	21177.11	No	Male	Unknown_1	PRJNA325107_Wen_ctrl_Unknown_1
SAMN05219643	PRJNA325107_Wen	Illumina HiSeq 2000 sequencing	head	ctrl	537	6	Male	0	0	8	0	0	2	99.02	No	170.02	No	970.78	No	423882.37	No	3630.22	No	21177.11	No	Male	Unknown_1	PRJNA325107_Wen_ctrl_Unknown_1
SAMN05219572	PRJNA325107_Wen	Illumina HiSeq 2000 sequencing	head	ctrl	221	50	Male	0	0	4619	8	0	4	99.02	No	170.02	No	970.78	Yes	423882.37	No	3630.22	No	21177.11	No	Male	Unknown_1	PRJNA325107_Wen_ctrl_Unknown_1
SAMN05219590	PRJNA325107_Wen	Illumina HiSeq 2000 sequencing	head	ctrl	4355	75	Male	0	0	108	616	0	2	99.02	No	170.02	No	970.78	No	423882.37	No	3630.22	No	21177.11	No	Male	Unknown_1	PRJNA325107_Wen_ctrl_Unknown_1
SAMN05219574	PRJNA325107_Wen	Illumina HiSeq 2000 sequencing	head	ctrl	2105	57	Male	0	0	2	12	10	128	99.02	No	170.02	No	970.78	No	423882.37	No	3630.22	No	21177.11	No	Male	Unknown_1	PRJNA325107_Wen_ctrl_Unknown_1
SAMN05219577	PRJNA325107_Wen	Illumina HiSeq 2000 sequencing	head	ctrl	1961	95	Male	0	0	2	0	3	26	99.02	No	170.02	No	970.78	No	423882.37	No	3630.22	No	21177.11	No	Male	Unknown_1	PRJNA325107_Wen_ctrl_Unknown_1
SAMN05219581	PRJNA325107_Wen	Illumina HiSeq 2000 sequencing	head	ctrl	1447	9	Male	8	0	2	9	0	2	99.02	No	170.02	No	970.78	No	423882.37	No	3630.22	No	21177.11	No	Male	Unknown_1	PRJNA325107_Wen_ctrl_Unknown_1
SAMN05219584	PRJNA325107_Wen	Illumina HiSeq 2000 sequencing	head	ctrl	4527	18	Male	4	0	2	27	0	0	99.02	No	170.02	No	970.78	No	423882.37	No	3630.22	No	21177.11	No	Male	Unknown_1	PRJNA325107_Wen_ctrl_Unknown_1
SAMN05219587	PRJNA325107_Wen	Illumina HiSeq 2000 sequencing	head	ctrl	2395	1	Male	42	8	0	84729	0	0	99.02	No	170.02	No	970.78	No	423882.37	No	3630.22	No	21177.11	No	Male	Unknown_1	PRJNA325107_Wen_ctrl_Unknown_1
SAMN05219589	PRJNA325107_Wen	Illumina HiSeq 2000 sequencing	head	ctrl	34379	23	Male	4	0	0	4	0	1	99.02	No	170.02	No	970.78	No	423882.37	No	3630.22	No	21177.11	No	Male	Unknown_1	PRJNA325107_Wen_ctrl_Unknown_1
SAMN05219591	PRJNA325107_Wen	Illumina HiSeq 2000 sequencing	head	ctrl	29262	110	Male	0	0	0	4	0	2	99.02	No	170.02	No	970.78	No	423882.37	No	3630.22	No	21177.11	No	Male	Unknown_1	PRJNA325107_Wen_ctrl_Unknown_1
SAMN05219592	PRJNA325107_Wen	Illumina HiSeq 2000 sequencing	head	ctrl	617	80	Male	2	50	0	0	0	0	99.02	No	170.02	No	970.78	No	423882.37	No	3630.22	No	21177.11	No	Male	Unknown_1	PRJNA325107_Wen_ctrl_Unknown_1
SAMN05219593	PRJNA325107_Wen	Illumina HiSeq 2000 sequencing	head	ctrl	2811	14	Male	8	0	4	23	13	4	99.02	No	170.02	No	970.78	No	423882.37	No	3630.22	No	21177.11	No	Male	Unknown_1	PRJNA325107_Wen_ctrl_Unknown_1
SAMN05219594	PRJNA325107_Wen	Illumina HiSeq 2000 sequencing	head	ctrl	1638	45	Male	0	0	0	72	0	0	99.02	No	170.02	No	970.78	No	423882.37	No	3630.22	No	21177.11	No	Male	Unknown_1	PRJNA325107_Wen_ctrl_Unknown_1
SAMN05219595	PRJNA325107_Wen	Illumina HiSeq 2000 sequencing	head	ctrl	9576	6	Male	0	0	34	10	0	2	99.02	No	170.02	No	970.78	No	423882.37	No	3630.22	No	21177.11	No	Male	Unknown_1	PRJNA325107_Wen_ctrl_Unknown_1
SAMN05219596	PRJNA325107_Wen	Illumina HiSeq 2000 sequencing	head	ctrl	16303	20	Male	0	0	2	3434	3	0	99.02	No	170.02	No	970.78	No	423882.37	No	3630.22	No	21177.11	No	Male	Unknown_1	PRJNA325107_Wen_ctrl_Unknown_1
SAMN05219597	PRJNA325107_Wen	Illumina HiSeq 2000 sequencing	head	ctrl	6689	150	Male	2	0	4	0	0	2	99.02	No	170.02	No	970.78	No	423882.37	No	3630.22	No	21177.11	No	Male	Unknown_1	PRJNA325107_Wen_ctrl_Unknown_1
SAMN05219598	PRJNA325107_Wen	Illumina HiSeq 2000 sequencing	head	ctrl	658	32	Male	0	0	2	4	0	0	99.02	No	170.02	No	970.78	No	423882.37	No	3630.22	No	21177.11	No	Male	Unknown_1	PRJNA325107_Wen_ctrl_Unknown_1
SAMN05219599	PRJNA325107_Wen	Illumina HiSeq 2000 sequencing	head	ctrl	6388	12	Male	1	0	4	6	0	0	99.02	No	170.02	No	970.78	No	423882.37	No	3630.22	No	21177.11	No	Male	Unknown_1	PRJNA325107_Wen_ctrl_Unknown_1
SAMN05219600	PRJNA325107_Wen	Illumina HiSeq 2000 sequencing	head	ctrl	20262	85	Male	2	0	2	0	2	0	99.02	No	170.02	No	970.78	No	423882.37	No	3630.22	No	21177.11	No	Male	Unknown_1	PRJNA325107_Wen_ctrl_Unknown_1
SAMN05219601	PRJNA325107_Wen	Illumina HiSeq 2000 sequencing	head	ctrl	54738	42	Male	0	0	0	0	0	0	99.02	No	170.02	No	970.78	No	423882.37	No	3630.22	No	21177.11	No	Male	Unknown_1	PRJNA325107_Wen_ctrl_Unknown_1
SAMN05219602	PRJNA325107_Wen	Illumina HiSeq 2000 sequencing	head	ctrl	1061	76	Male	7775	0	0	9	0	2	99.02	Yes	170.02	No	970.78	No	423882.37	No	3630.22	No	21177.11	No	Male	Unknown_1	PRJNA325107_Wen_ctrl_Unknown_1
SAMN05219603	PRJNA325107_Wen	Illumina HiSeq 2000 sequencing	head	ctrl	23383	9	Male	71	13	2	14	0	4	99.02	No	170.02	No	970.78	No	423882.37	No	3630.22	No	21177.11	No	Male	Unknown_1	PRJNA325107_Wen_ctrl_Unknown_1
SAMN05219604	PRJNA325107_Wen	Illumina HiSeq 2000 sequencing	head	Pb	26367	39	Male	6	0	14	125	115	0	99.02	No	170.02	No	970.78	No	423882.37	No	3630.22	No	21177.11	No	Male	Unknown_1	PRJNA325107_Wen_Pb_Unknown_1
SAMN05219605	PRJNA325107_Wen	Illumina HiSeq 2000 sequencing	head	Pb	2929	47	Male	4	0	10	31	72	0	99.02	No	170.02	No	970.78	No	423882.37	No	3630.22	No	21177.11	No	Male	Unknown_1	PRJNA325107_Wen_Pb_Unknown_1
SAMN05219606	PRJNA325107_Wen	Illumina HiSeq 2000 sequencing	head	Pb	1628	67	Male	12	4	2	304	0	0	99.02	No	170.02	No	970.78	No	423882.37	No	3630.22	No	21177.11	No	Male	Unknown_1	PRJNA325107_Wen_Pb_Unknown_1
SAMN05219607	PRJNA325107_Wen	Illumina HiSeq 2000 sequencing	head	Pb	2639	22	Male	7540	7	2	184189	0	2	99.02	Yes	170.02	No	970.78	No	423882.37	No	3630.22	No	21177.11	No	Male	Unknown_1	PRJNA325107_Wen_Pb_Unknown_1
SAMN05219609	PRJNA325107_Wen	Illumina HiSeq 2000 sequencing	head	Pb	4476	14	Male	0	0	0	17	100	0	99.02	No	170.02	No	970.78	No	423882.37	No	3630.22	No	21177.11	No	Male	Unknown_1	PRJNA325107_Wen_Pb_Unknown_1
SAMN05219610	PRJNA325107_Wen	Illumina HiSeq 2000 sequencing	head	Pb	2051	60	Male	2	0	106	21	15	0	99.02	No	170.02	No	970.78	No	423882.37	No	3630.22	No	21177.11	No	Male	Unknown_1	PRJNA325107_Wen_Pb_Unknown_1
SAMN05219611	PRJNA325107_Wen	Illumina HiSeq 2000 sequencing	head	Pb	7457	27	Male	0	0	0	545	330	0	99.02	No	170.02	No	970.78	No	423882.37	No	3630.22	No	21177.11	No	Male	Unknown_1	PRJNA325107_Wen_Pb_Unknown_1
SAMN05219612	PRJNA325107_Wen	Illumina HiSeq 2000 sequencing	head	Pb	1776	18	Male	0	0	9825	6739	1	2	99.02	No	170.02	No	970.78	Yes	423882.37	No	3630.22	No	21177.11	No	Male	Unknown_1	PRJNA325107_Wen_Pb_Unknown_1
SAMN05219613	PRJNA325107_Wen	Illumina HiSeq 2000 sequencing	head	Pb	10339	16	Male	4	2	8	11791	1	0	99.02	No	170.02	No	970.78	No	423882.37	No	3630.22	No	21177.11	No	Male	Unknown_1	PRJNA325107_Wen_Pb_Unknown_1
SAMN05219519	PRJNA325107_Wen	Illumina HiSeq 2000 sequencing	head	Pb	9396	18	Male	0	0	4	226	16	37	99.02	No	170.02	No	970.78	No	423882.37	No	3630.22	No	21177.11	No	Male	Unknown_1	PRJNA325107_Wen_Pb_Unknown_1
SAMN05219526	PRJNA325107_Wen	Illumina HiSeq 2000 sequencing	head	Pb	3110	60	Male	2	0	2	26	4	0	99.02	No	170.02	No	970.78	No	423882.37	No	3630.22	No	21177.11	No	Male	Unknown_1	PRJNA325107_Wen_Pb_Unknown_1
SAMN05219520	PRJNA325107_Wen	Illumina HiSeq 2000 sequencing	head	Pb	3530	99	Male	18	0	0	43166	10	0	99.02	No	170.02	No	970.78	No	423882.37	No	3630.22	No	21177.11	No	Male	Unknown_1	PRJNA325107_Wen_Pb_Unknown_1
SAMN05219521	PRJNA325107_Wen	Illumina HiSeq 2000 sequencing	head	Pb	2826	1039	Male	14	2226	4	37890	1208	0	99.02	No	170.02	Yes	970.78	No	423882.37	No	3630.22	No	21177.11	No	Male	Unknown_1	PRJNA325107_Wen_Pb_Unknown_1
SAMN05219522	PRJNA325107_Wen	Illumina HiSeq 2000 sequencing	head	Pb	8529	20	Male	6	2	0	74	3651	2	99.02	No	170.02	No	970.78	No	423882.37	No	3630.22	Yes	21177.11	No	Male	Unknown_1	PRJNA325107_Wen_Pb_Unknown_1
SAMN05219523	PRJNA325107_Wen	Illumina HiSeq 2000 sequencing	head	Pb	25942	34	Male	0	0	6	33	16	0	99.02	No	170.02	No	970.78	No	423882.37	No	3630.22	No	21177.11	No	Male	Unknown_1	PRJNA325107_Wen_Pb_Unknown_1
SAMN05219524	PRJNA325107_Wen	Illumina HiSeq 2000 sequencing	head	Pb	12838	27	Male	4	0	4	200	5	2	99.02	No	170.02	No	970.78	No	423882.37	No	3630.22	No	21177.11	No	Male	Unknown_1	PRJNA325107_Wen_Pb_Unknown_1
SAMN05219525	PRJNA325107_Wen	Illumina HiSeq 2000 sequencing	head	Pb	22473	12	Male	3388	3	0	776	4	0	99.02	Yes	170.02	No	970.78	No	423882.37	No	3630.22	No	21177.11	No	Male	Unknown_1	PRJNA325107_Wen_Pb_Unknown_1
SAMN05219527	PRJNA325107_Wen	Illumina HiSeq 2000 sequencing	head	Pb	1301	38	Male	0	3	6	123685	0	0	99.02	No	170.02	No	970.78	No	423882.37	No	3630.22	No	21177.11	No	Male	Unknown_1	PRJNA325107_Wen_Pb_Unknown_1
SAMN05219528	PRJNA325107_Wen	Illumina HiSeq 2000 sequencing	head	Pb	7466	19	Male	0	19	0	1264	6	0	99.02	No	170.02	No	970.78	No	423882.37	No	3630.22	No	21177.11	No	Male	Unknown_1	PRJNA325107_Wen_Pb_Unknown_1
SAMN05219529	PRJNA325107_Wen	Illumina HiSeq 2000 sequencing	head	Pb	15993	47	Male	0	0	2	1098	4	0	99.02	No	170.02	No	970.78	No	423882.37	No	3630.22	No	21177.11	No	Male	Unknown_1	PRJNA325107_Wen_Pb_Unknown_1
SAMN05219530	PRJNA325107_Wen	Illumina HiSeq 2000 sequencing	head	Pb	1427	77	Male	2	17	16	7	36	0	99.02	No	170.02	No	970.78	No	423882.37	No	3630.22	No	21177.11	No	Male	Unknown_1	PRJNA325107_Wen_Pb_Unknown_1
SAMN05219531	PRJNA325107_Wen	Illumina HiSeq 2000 sequencing	head	Pb	31302	78	Male	2	2	2	8968	2	0	99.02	No	170.02	No	970.78	No	423882.37	No	3630.22	No	21177.11	No	Male	Unknown_1	PRJNA325107_Wen_Pb_Unknown_1
SAMN05219532	PRJNA325107_Wen	Illumina HiSeq 2000 sequencing	head	Pb	4114	81	Male	0	0	10	3844	33	0	99.02	No	170.02	No	970.78	No	423882.37	No	3630.22	No	21177.11	No	Male	Unknown_1	PRJNA325107_Wen_Pb_Unknown_1
SAMN05219533	PRJNA325107_Wen	Illumina HiSeq 2000 sequencing	head	Pb	7080	20	Male	15	17	4	4222	6	0	99.02	No	170.02	No	970.78	No	423882.37	No	3630.22	No	21177.11	No	Male	Unknown_1	PRJNA325107_Wen_Pb_Unknown_1
SAMN05219534	PRJNA325107_Wen	Illumina HiSeq 2000 sequencing	head	Pb	18826	20	Male	0	29	2	4267	4	5	99.02	No	170.02	No	970.78	No	423882.37	No	3630.22	No	21177.11	No	Male	Unknown_1	PRJNA325107_Wen_Pb_Unknown_1
SAMN05219535	PRJNA325107_Wen	Illumina HiSeq 2000 sequencing	head	Pb	32844	107	Male	0	0	8	1403328	167	0	99.02	No	170.02	No	970.78	No	423882.37	Yes	3630.22	No	21177.11	No	Male	Unknown_1	PRJNA325107_Wen_Pb_Unknown_1
SAMN05219545	PRJNA325107_Wen	Illumina HiSeq 2000 sequencing	head	Pb	9356	6	Male	0	17002	35	762	3	2	99.02	No	170.02	Yes	970.78	No	423882.37	No	3630.22	No	21177.11	No	Male	Unknown_1	PRJNA325107_Wen_Pb_Unknown_1
SAMN05219548	PRJNA325107_Wen	Illumina HiSeq 2000 sequencing	head	Pb	3945	549	Male	4	28	0	4834	1	10	99.02	No	170.02	No	970.78	No	423882.37	No	3630.22	No	21177.11	No	Male	Unknown_1	PRJNA325107_Wen_Pb_Unknown_1
SAMN05219549	PRJNA325107_Wen	Illumina HiSeq 2000 sequencing	head	Pb	7703	11	Male	2	1	4	198	6	4	99.02	No	170.02	No	970.78	No	423882.37	No	3630.22	No	21177.11	No	Male	Unknown_1	PRJNA325107_Wen_Pb_Unknown_1
SAMN05219550	PRJNA325107_Wen	Illumina HiSeq 2000 sequencing	head	Pb	17233	82	Male	4	4	8	2528	83	0	99.02	No	170.02	No	970.78	No	423882.37	No	3630.22	No	21177.11	No	Male	Unknown_1	PRJNA325107_Wen_Pb_Unknown_1
SAMN05219551	PRJNA325107_Wen	Illumina HiSeq 2000 sequencing	head	Pb	3795	66	Male	0	0	14	22	9	2	99.02	No	170.02	No	970.78	No	423882.37	No	3630.22	No	21177.11	No	Male	Unknown_1	PRJNA325107_Wen_Pb_Unknown_1
SAMN05219554	PRJNA325107_Wen	Illumina HiSeq 2000 sequencing	head	Pb	66968	79	Male	8	20	42	14818	0	4	99.02	No	170.02	No	970.78	No	423882.37	No	3630.22	No	21177.11	No	Male	Unknown_1	PRJNA325107_Wen_Pb_Unknown_1
SAMN05219557	PRJNA325107_Wen	Illumina HiSeq 2000 sequencing	head	Pb	1658	6	Male	4	281	75	86971	0	2	99.02	No	170.02	Yes	970.78	No	423882.37	No	3630.22	No	21177.11	No	Male	Unknown_1	PRJNA325107_Wen_Pb_Unknown_1
SAMN05219558	PRJNA325107_Wen	Illumina HiSeq 2000 sequencing	head	Pb	4567	14	Male	0	0	6	596	0	2	99.02	No	170.02	No	970.78	No	423882.37	No	3630.22	No	21177.11	No	Male	Unknown_1	PRJNA325107_Wen_Pb_Unknown_1
SAMN05219559	PRJNA325107_Wen	Illumina HiSeq 2000 sequencing	head	Pb	773	46	Male	0	0	0	50	0	0	99.02	No	170.02	No	970.78	No	423882.37	No	3630.22	No	21177.11	No	Male	Unknown_1	PRJNA325107_Wen_Pb_Unknown_1
SAMN05219562	PRJNA325107_Wen	Illumina HiSeq 2000 sequencing	head	Pb	14846	37	Male	0	0	2	22	4	15573	99.02	No	170.02	No	970.78	No	423882.37	No	3630.22	No	21177.11	No	Male	Unknown_1	PRJNA325107_Wen_Pb_Unknown_1
SAMN05219565	PRJNA325107_Wen	Illumina HiSeq 2000 sequencing	head	Pb	19323	5	Male	12	1	2	26848813	22	17	99.02	No	170.02	No	970.78	No	423882.37	Yes	3630.22	No	21177.11	No	Male	Unknown_1	PRJNA325107_Wen_Pb_Unknown_1
SAMN05219568	PRJNA325107_Wen	Illumina HiSeq 2000 sequencing	head	Pb	1258	76	Male	6	0	2	3612	4	0	99.02	No	170.02	No	970.78	No	423882.37	No	3630.22	No	21177.11	No	Male	Unknown_1	PRJNA325107_Wen_Pb_Unknown_1
SAMN05219570	PRJNA325107_Wen	Illumina HiSeq 2000 sequencing	head	Pb	1035	44	Male	8	0	0	4285	19	0	99.02	No	170.02	No	970.78	No	423882.37	No	3630.22	No	21177.11	No	Male	Unknown_1	PRJNA325107_Wen_Pb_Unknown_1
SAMN05219489	PRJNA325107_Wen	Illumina HiSeq 2000 sequencing	head	Pb	1362	18	Male	33	0	0	2634	2	0	99.02	No	170.02	No	970.78	No	423882.37	No	3630.22	No	21177.11	No	Male	Unknown_1	PRJNA325107_Wen_Pb_Unknown_1
SAMN05219490	PRJNA325107_Wen	Illumina HiSeq 2000 sequencing	head	Pb	21342	32	Male	2	0	6437	2890	2	0	99.02	No	170.02	No	970.78	Yes	423882.37	No	3630.22	No	21177.11	No	Male	Unknown_1	PRJNA325107_Wen_Pb_Unknown_1
SAMN05219491	PRJNA325107_Wen	Illumina HiSeq 2000 sequencing	head	Pb	1409	28	Male	12	0	0	4062	12020	0	99.02	No	170.02	No	970.78	No	423882.37	No	3630.22	Yes	21177.11	No	Male	Unknown_1	PRJNA325107_Wen_Pb_Unknown_1
SAMN05219492	PRJNA325107_Wen	Illumina HiSeq 2000 sequencing	head	Pb	2001	69	Male	2	2	2	2916	3	0	99.02	No	170.02	No	970.78	No	423882.37	No	3630.22	No	21177.11	No	Male	Unknown_1	PRJNA325107_Wen_Pb_Unknown_1
SAMN05219493	PRJNA325107_Wen	Illumina HiSeq 2000 sequencing	head	Pb	1852	10	Male	2	0	0	2901	32	0	99.02	No	170.02	No	970.78	No	423882.37	No	3630.22	No	21177.11	No	Male	Unknown_1	PRJNA325107_Wen_Pb_Unknown_1
SAMN05219494	PRJNA325107_Wen	Illumina HiSeq 2000 sequencing	head	Pb	1395	57	Male	4	0	0	6	924	0	99.02	No	170.02	No	970.78	No	423882.37	No	3630.22	No	21177.11	No	Male	Unknown_1	PRJNA325107_Wen_Pb_Unknown_1
SAMN05219495	PRJNA325107_Wen	Illumina HiSeq 2000 sequencing	head	Pb	2144	81	Male	16	2	6	7460	0	0	99.02	No	170.02	No	970.78	No	423882.37	No	3630.22	No	21177.11	No	Male	Unknown_1	PRJNA325107_Wen_Pb_Unknown_1
SAMN05219496	PRJNA325107_Wen	Illumina HiSeq 2000 sequencing	head	Pb	8860	144	Male	4	0	76	7	150	0	99.02	No	170.02	No	970.78	No	423882.37	No	3630.22	No	21177.11	No	Male	Unknown_1	PRJNA325107_Wen_Pb_Unknown_1
SAMN05219497	PRJNA325107_Wen	Illumina HiSeq 2000 sequencing	head	Pb	2281	26	Male	9902	2	0	26273	20	0	99.02	Yes	170.02	No	970.78	No	423882.37	No	3630.22	No	21177.11	No	Male	Unknown_1	PRJNA325107_Wen_Pb_Unknown_1
SAMN05219498	PRJNA325107_Wen	Illumina HiSeq 2000 sequencing	head	Pb	17406	4	Male	0	0	2	20	39	0	99.02	No	170.02	No	970.78	No	423882.37	No	3630.22	No	21177.11	No	Male	Unknown_1	PRJNA325107_Wen_Pb_Unknown_1
SAMN05219499	PRJNA325107_Wen	Illumina HiSeq 2000 sequencing	head	Pb	2680	17	Male	0	4	16	395	0	25	99.02	No	170.02	No	970.78	No	423882.37	No	3630.22	No	21177.11	No	Male	Unknown_1	PRJNA325107_Wen_Pb_Unknown_1
SAMN05219500	PRJNA325107_Wen	Illumina HiSeq 2000 sequencing	head	Pb	3085	20	Male	0	0	2	39	4	0	99.02	No	170.02	No	970.78	No	423882.37	No	3630.22	No	21177.11	No	Male	Unknown_1	PRJNA325107_Wen_Pb_Unknown_1
SAMN05219501	PRJNA325107_Wen	Illumina HiSeq 2000 sequencing	head	Pb	49153	69	Male	0	0	5	11	1	0	99.02	No	170.02	No	970.78	No	423882.37	No	3630.22	No	21177.11	No	Male	Unknown_1	PRJNA325107_Wen_Pb_Unknown_1
SAMN05219502	PRJNA325107_Wen	Illumina HiSeq 2000 sequencing	head	Pb	3965	43	Male	0	0	3	622	2	0	99.02	No	170.02	No	970.78	No	423882.37	No	3630.22	No	21177.11	No	Male	Unknown_1	PRJNA325107_Wen_Pb_Unknown_1
SAMN05219503	PRJNA325107_Wen	Illumina HiSeq 2000 sequencing	head	Pb	3052	92	Male	2	0	4	4	0	0	99.02	No	170.02	No	970.78	No	423882.37	No	3630.22	No	21177.11	No	Male	Unknown_1	PRJNA325107_Wen_Pb_Unknown_1
SAMN05219504	PRJNA325107_Wen	Illumina HiSeq 2000 sequencing	head	Pb	3840	8	Male	8	0	59	1612	34	0	99.02	No	170.02	No	970.78	No	423882.37	No	3630.22	No	21177.11	No	Male	Unknown_1	PRJNA325107_Wen_Pb_Unknown_1
SAMN05219505	PRJNA325107_Wen	Illumina HiSeq 2000 sequencing	head	Pb	7187	34	Male	1	0	0	3883654	13	0	99.02	No	170.02	No	970.78	No	423882.37	Yes	3630.22	No	21177.11	No	Male	Unknown_1	PRJNA325107_Wen_Pb_Unknown_1
SAMN05219506	PRJNA325107_Wen	Illumina HiSeq 2000 sequencing	head	Pb	17958	14	Male	0	0	6	3778	0	2	99.02	No	170.02	No	970.78	No	423882.37	No	3630.22	No	21177.11	No	Male	Unknown_1	PRJNA325107_Wen_Pb_Unknown_1
SAMN05219507	PRJNA325107_Wen	Illumina HiSeq 2000 sequencing	head	Pb	1945	28	Male	2	0	14	7513370	2	0	99.02	No	170.02	No	970.78	No	423882.37	Yes	3630.22	No	21177.11	No	Male	Unknown_1	PRJNA325107_Wen_Pb_Unknown_1
SAMN05219508	PRJNA325107_Wen	Illumina HiSeq 2000 sequencing	head	Pb	3129	40	Male	0	0	5156	957	38	0	99.02	No	170.02	No	970.78	Yes	423882.37	No	3630.22	No	21177.11	No	Male	Unknown_1	PRJNA325107_Wen_Pb_Unknown_1
SAMN05219509	PRJNA325107_Wen	Illumina HiSeq 2000 sequencing	head	Pb	28682	19	Male	2	0	15	28	68	0	99.02	No	170.02	No	970.78	No	423882.37	No	3630.22	No	21177.11	No	Male	Unknown_1	PRJNA325107_Wen_Pb_Unknown_1
SAMN05219510	PRJNA325107_Wen	Illumina HiSeq 2000 sequencing	head	Pb	33038	30	Male	0	0	37	40	117	0	99.02	No	170.02	No	970.78	No	423882.37	No	3630.22	No	21177.11	No	Male	Unknown_1	PRJNA325107_Wen_Pb_Unknown_1
SAMN05219511	PRJNA325107_Wen	Illumina HiSeq 2000 sequencing	head	Pb	3533	20	Male	0	0	0	88	0	4	99.02	No	170.02	No	970.78	No	423882.37	No	3630.22	No	21177.11	No	Male	Unknown_1	PRJNA325107_Wen_Pb_Unknown_1
SAMN05219512	PRJNA325107_Wen	Illumina HiSeq 2000 sequencing	head	Pb	5148	5	Male	2	0	4	3832	0	2	99.02	No	170.02	No	970.78	No	423882.37	No	3630.22	No	21177.11	No	Male	Unknown_1	PRJNA325107_Wen_Pb_Unknown_1
SAMN05219513	PRJNA325107_Wen	Illumina HiSeq 2000 sequencing	head	Pb	12385	44	Male	0	0	16	3854	3	0	99.02	No	170.02	No	970.78	No	423882.37	No	3630.22	No	21177.11	No	Male	Unknown_1	PRJNA325107_Wen_Pb_Unknown_1
SAMN05219515	PRJNA325107_Wen	Illumina HiSeq 2000 sequencing	head	Pb	1036	2	Male	4	5	0	42388237	1	0	99.02	No	170.02	No	970.78	No	423882.37	Yes	3630.22	No	21177.11	No	Male	Unknown_1	PRJNA325107_Wen_Pb_Unknown_1
SAMN05219516	PRJNA325107_Wen	Illumina HiSeq 2000 sequencing	head	Pb	6234	11	Male	8	2	2	7741	6	0	99.02	No	170.02	No	970.78	No	423882.37	No	3630.22	No	21177.11	No	Male	Unknown_1	PRJNA325107_Wen_Pb_Unknown_1
SAMN05219517	PRJNA325107_Wen	Illumina HiSeq 2000 sequencing	head	Pb	14186	277	Male	12	9	0	45018	1024	4	99.02	No	170.02	No	970.78	No	423882.37	No	3630.22	No	21177.11	No	Male	Unknown_1	PRJNA325107_Wen_Pb_Unknown_1
SAMN05219518	PRJNA325107_Wen	Illumina HiSeq 2000 sequencing	head	Pb	4299	44	Male	14	738	8	6617	2	24	99.02	No	170.02	Yes	970.78	No	423882.37	No	3630.22	No	21177.11	No	Male	Unknown_1	PRJNA325107_Wen_Pb_Unknown_1
SAMN05219479	PRJNA325107_Wen	Illumina HiSeq 2000 sequencing	head	Pb	1555	46	Male	2	0	2	1466	0	0	99.02	No	170.02	No	970.78	No	423882.37	No	3630.22	No	21177.11	No	Male	Unknown_1	PRJNA325107_Wen_Pb_Unknown_1
SAMN05219480	PRJNA325107_Wen	Illumina HiSeq 2000 sequencing	head	Pb	4953	22	Male	4	0	0	21892	0	0	99.02	No	170.02	No	970.78	No	423882.37	No	3630.22	No	21177.11	No	Male	Unknown_1	PRJNA325107_Wen_Pb_Unknown_1
SAMN05219481	PRJNA325107_Wen	Illumina HiSeq 2000 sequencing	head	Pb	1536	20	Male	2	10	8	7154	0	0	99.02	No	170.02	No	970.78	No	423882.37	No	3630.22	No	21177.11	No	Male	Unknown_1	PRJNA325107_Wen_Pb_Unknown_1
SAMN05219514	PRJNA325107_Wen	Illumina HiSeq 2000 sequencing	head	Pb	2826	28	Male	20	21	0	5324225	0	0	99.02	No	170.02	No	970.78	No	423882.37	Yes	3630.22	No	21177.11	No	Male	Unknown_1	PRJNA325107_Wen_Pb_Unknown_1
SAMN05219482	PRJNA325107_Wen	Illumina HiSeq 2000 sequencing	head	Pb	4667	10	Male	0	0	6	432	0	0	99.02	No	170.02	No	970.78	No	423882.37	No	3630.22	No	21177.11	No	Male	Unknown_1	PRJNA325107_Wen_Pb_Unknown_1
SAMN05219483	PRJNA325107_Wen	Illumina HiSeq 2000 sequencing	head	Pb	1025	54	Male	6	1	16	3001	2	0	99.02	No	170.02	No	970.78	No	423882.37	No	3630.22	No	21177.11	No	Male	Unknown_1	PRJNA325107_Wen_Pb_Unknown_1
SAMN05219484	PRJNA325107_Wen	Illumina HiSeq 2000 sequencing	head	Pb	9082	7	Male	0	0	4	26	0	0	99.02	No	170.02	No	970.78	No	423882.37	No	3630.22	No	21177.11	No	Male	Unknown_1	PRJNA325107_Wen_Pb_Unknown_1
SAMN05219485	PRJNA325107_Wen	Illumina HiSeq 2000 sequencing	head	Pb	9793	3	Male	0	0	2	18	3	0	99.02	No	170.02	No	970.78	No	423882.37	No	3630.22	No	21177.11	No	Male	Unknown_1	PRJNA325107_Wen_Pb_Unknown_1
SAMN05219486	PRJNA325107_Wen	Illumina HiSeq 2000 sequencing	head	Pb	2436	17	Male	0	0	2	236	8	2	99.02	No	170.02	No	970.78	No	423882.37	No	3630.22	No	21177.11	No	Male	Unknown_1	PRJNA325107_Wen_Pb_Unknown_1
SAMN05219487	PRJNA325107_Wen	Illumina HiSeq 2000 sequencing	head	Pb	2486	19	Male	4945	1	2	2548	2	0	99.02	Yes	170.02	No	970.78	No	423882.37	No	3630.22	No	21177.11	No	Male	Unknown_1	PRJNA325107_Wen_Pb_Unknown_1
SAMN05219488	PRJNA325107_Wen	Illumina HiSeq 2000 sequencing	head	Pb	11131	19	Male	59	4	4	4305	0	0	99.02	No	170.02	No	970.78	No	423882.37	No	3630.22	No	21177.11	No	Male	Unknown_1	PRJNA325107_Wen_Pb_Unknown_1
